# The role of *Akkermansia muciniphila* sulfatases in colonic mucin utilisation

**DOI:** 10.1101/2025.09.11.675649

**Authors:** Debajit Dey, Naba D. Salman, Charles W.E. Tomlinson, Chunsheng Jin, Grete Raba, Sadie R. Schaus, Marcus Nilsson, Zak McIver, Adam Simpkin, Matthew Davy, Daniel J Rigden, Mirjam Czjzek, Dominic P Byrne, Mihai Oltean, Alexander Case, Christoph G. Baumann, Gareth SA Wright, Sjoerd van der Post, Edwin A. Yates, Eric C. Martens, Lauren Davey, Ana S. Luis, Alan Cartmell

**Affiliations:** Department of Biology, University of York, Heslington, York, YO10 5DD, UK; Department of Chemistry, York Structural Biology Laboratory (YSBL), University of York, Wentworth Way, York, YO10 5DD, UK; York Biomedical Research Institute (YBRI), University of York, Wentworth Way, York, YO10 5DD, UK; Department of Medical Biochemistry and Cell Biology, Institute of Biomedicine, University of Gothenburg, 40530, Gothenburg, Sweden; Proteomics Core Facility at Sahlgrenska Academy, University of Gothenburg, 40530, Gothenburg, Sweden; Department of Chemistry and Biotechnology, Tallinn University of Technology, 12618, Tallinn, Estonia; Department of Microbiology and Immunology, University of Michigan, Ann Arbor, MI 48109, USA; Department of Biochemistry, Cell and Systems Biology, Institute of Systems, Molecular and Integrative Biology, University of Liverpool, Liverpool L69 7ZB, UK; Sorbonne Université, Univ Paris 06, CNRS, UMR 8227, Integrative Biology of Marine Models, Station Biologique de Roscoff, CS 90074, Roscoff, Bretagne, France; Department of Transplantation Surgery, Institute for Clinical Sciences, Sahlgrenska Academy, University of Gothenburg, 41345, Gothenburg, Sweden; Transplant Institute, Sahlgrenska University Hospital, 41345, Gothenburg, Sweden; School of Life Sciences, University of Essex, Wivenhoe Park, Colchester, CO4 3SQ, UK; Department of Biochemistry and Microbiology, University of Victoria, Victoria, British Columbia, Canada; SciLifeLab, University of Gothenburg, 41390 Gothenburg, Sweden

## Abstract

*Akkermansia muciniphila*, an obligate mucin degrader, is a major member of the human colonic microbiota and has been associated positive health outcomes. Mucins are complex glycoproteins that contain heavily sulfated *O*-glycans and form the protective colonic mucus layer. Bacterial carbohydrate sulfatases are required to metabolise these heavily sulfated mucin glycans and excessive bacterial foraging has been associated with several diseases. Sulfatases have been linked with inflammatory bowel disease, making these microbiota enzymes potential drug targets. *A. muciniphila* expresses carbohydrate sulfatases that can act on colonic mucins yet their roles in its metabolism remain opaque. Our data reveal that *A. muciniphila* requires glycopeptides/protein forms of colonic mucin for metabolism and its sulfatases have unique adaptations compared to *Bacteroides* species. Localisation studies reveal that desulfation of *N*-acetyl-D-glucosamine, but not D-galactose, is exclusively periplasmic. A cell surface sulfatase has a novel carbohydrate binding module that binds to colonic mucin. This paints a contrasting picture of sulfated mucin metabolism by *Akkermansia muciniphila* versus *Bacteroides* species. These data will be important for understanding the contexts for *Akkermansia muciniphila*’s positive health correlations.
