## Supplementary dataset 1 for "The role of *Akkermansia muciniphila* sulfatases in colonic mucin utilisation"

### Sheet: E927_Results_Summary
E927
Samples (Mucin origin) were dried down to near dryness
Material resuspended in 40uL of 10% SDS 100mM TEAB
sTrap digestion with trypsin
EvoSep 8cm performance column (COL_025), 60SPD
TimsTOF PASEF DDA
FragPipe-23, UniProt_Pig, min 2 peptides, protein and peptides prob. >0.99
Protein ID	Gene	Description	Protein Probability	Top Peptide Probability	Peptides	Spectral Count	Intensity
P28491	CALR	Calreticulin	1	0.999	22	172	1.683e+06
A0A287BIL8	HSPA5	Endoplasmic reticulum chaperone BIP	1	0.999	35	186	1.41473e+06
Q6QAQ1	ACTB	Actin, cytoplasmic 1	1	0.999	18	122	1.21539e+06
I3LQ84	COL6A2	Collagen alpha-2(VI) chain	1	0.999	8	31	733278
A0A286ZT61		Mucin-2	1	0.999	10	49	650816
A0A287A1S6	COL1A1	Collagen alpha-1(I) chain preproprotein	1	0.999	14	181	632085
A0ABB5UP96	AHNAK	Uncharacterized protein	1	0.999	28	96	592267
Q29092	HSP90B1	Endoplasmin	1	0.999	17	84	560463
A0A8W4FCR6	P4HB	Protein disulfide-isomerase	1	0.999	16	45	452963
M3TYM6	CEACAM21	Carcinoembryonic antigen-related cell adhesion molecule 21	1	0.999	3	15	441376
Q767L7	TUBB	Tubulin beta chain	1	0.999	8	32	408148
A0A287ADJ2	HSPA9	Stress-70 protein, mitochondrial	1	0.999	16	100	388274
A0A8W4FMW6	HSPD1	60 kDa heat shock protein, mitochondrial	1	0.999	13	74	370050
A0A8W4FM91	COL1A2	Collagen type I alpha 2 chain	1	0.999	8	104	333768
F6QA08	PDIA3	Protein disulfide-isomerase	1	0.999	16	39	305464
A0A5G2Q7R0	COL6A1	Collagen alpha-1(VI) chain	1	0.999	8	37	289406
A0A8W4F7L2	PDIA4	Protein disulfide-isomerase A4	1	0.999	16	44	283999
A0A287AHK8	SNAP23	Synaptosomal-associated protein	1	0.999	10	50	244562
Q9TV36	FBN1	Fibrillin-1	1	0.998	6	71	242783
P01846		Ig lambda chain C region	1	0.999	3	13	240604
A0A287A0Z5	GAP43	Neuromodulin	1	0.999	5	30	227151
A0A5G2QK84	ITGA5	Integrin alpha-5	1	0.999	10	33	215570
A0A288CG57	EEF1A1	Elongation factor 1-alpha	1	0.999	10	41	208857
Q2XVP4	TUBA1B	Tubulin alpha-1B chain	1	0.999	5	11	175160
A0A5G2QSD1	MUC2	Mucin 2, oligomeric mucus/gel-forming	1	0.999	9	34	174780
A0A287BRL8	MARCKS	Myristoylated alanine-rich C-kinase substrate	1	0.999	6	39	173759
A0A287BEC7	VAMP3	Vesicle associated membrane protein 3	1	0.999	2	14	170327
F1S4I1	GOLM1	Golgi membrane protein 1	1	0.999	5	38	165054
A0A287ANW0	ACTA2	Actin alpha 2, smooth muscle	1	0.999	15	6	162808
P80021	ATP5F1A	ATP synthase F(1) complex subunit alpha, mitochondrial	1	0.999	7	13	162196
Q2MJV8	PALM	Paralemmin-1	1	0.999	3	5	154191
A0A286ZPN4	HSPA8	Heat shock protein family A (Hsp70) member 8	1	0.999	8	18	146407
A0A286ZQ85	COL3A1	Collagen type III alpha 1 chain	1	0.999	2	20	140401
A0A287A3A3	AKAP12	A-kinase anchoring protein 12	1	0.999	8	14	112226
A0A287B4N8	MARCKSL1	MARCKS-related protein	1	0.999	3	5	111968
A0A287AWH6	NDUFV3	NADH dehydrogenase [ubiquinone] flavoprotein 3, mitochondrial	1	0.999	4	24	98406.5
A0A286ZU93	CDH17	Cadherin-17	1	0.999	4	9	97630.5
Q49I35	LGALS1	Galectin-1	1	0.999	4	14	92949.7
A0A286ZVG7	COL6A3	Collagen alpha-3(VI) chain	1	0.999	7	14	90714.7
P53714	ITGB2	Integrin beta-2	1	0.999	3	10	79261.4
A0A286ZXU2	FLNA	Filamin A	1	0.9988	2	8	77300.7
P10668	CFL1	Cofilin-1	1	0.999	2	16	76142.2
A0A287ACZ3	CTNND1	Catenin delta 1	1	0.999	2	7	75993
P00355	GAPDH	Glyceraldehyde-3-phosphate dehydrogenase	1	0.9989	5	12	71001
F1RFI1	TUFM	Elongation factor Tu	1	0.999	5	7	70522.8
Q9TUB5	CLCA1	Calcium-activated chloride channel regulator 1	1	0.999	2	18	64154.6
A0A287A217	TUBB4B	Tubulin beta 4B class IVb	1	0.999	9	5	62235.4
P20305	GSN	Gelsolin (Fragment)	1	0.999	3	6	60712.5
A0A5G2QNY8	MIA3	Transport and Golgi organization protein 1 homolog	1	0.9988	4	8	57834.3
A0A5G2R7E3	FAM3D	Actin-associated protein FAM107A	1	0.999	2	4	57404.2
A0A5G2REQ7	LAMC1	Laminin subunit gamma-1	1	0.999	4	4	57210.2
A0A287ASK1	MYH11	Myosin-11	0.9999	0.999	2	3	55907.4
P60662	MYL6	Myosin light polypeptide 6	1	0.999	3	20	55423.2
I3LP02	ACAT1	Acetyl-CoA acetyltransferase, mitochondrial	1	0.999	5	9	54565
F1SJ34	COX5A	Cytochrome c oxidase subunit 5A, mitochondrial	1	0.999	3	9	54007.3
Q7SIB7	PGK1	Phosphoglycerate kinase 1	1	0.9989	3	5	49365.6
P02540	DES	Desmin	1	0.9982	4	10	49348.7
A0A8W4FAT6	PCBP1	Poly(rC) binding protein 1	1	0.9973	3	6	47571.4
Q29116	TNC	Tenascin	1	0.999	3	5	45275.9
A0A0D5BWD2	C1QBP	Complement component 1 Q subcomponent-binding protein, mitochondrial	1	0.999	2	5	45034.5
A0A287BCE6	FCGBP	VWFD domain-containing protein	1	0.9989	4	5	43922.3
A0A8W4FAS4	FGA	Fibrinogen alpha chain	1	0.999	2	4	43504.7
P0CG68	UBC	Polyubiquitin-C	1	0.999	2	5	39562.4
A0A287AES5	PCK2	Phosphoenolpyruvate carboxykinase [GTP], mitochondrial	1	0.9989	3	6	38677.6
P00346	MDH2	Malate dehydrogenase, mitochondrial	1	0.999	3	11	35587
A0A286ZXM0	AHNAK2	PDZ domain-containing protein	1	0.999	2	4	35434.2
Q9GLP0	ITGB1	Integrin beta-1	1	0.998	3	5	34727.9
A0A5G2QN76	CD44	CD44 antigen	1	0.9979	2	3	32255.7
F1SFV3	S100A14	Protein S100-A14	1	0.999	2	2	32104.8
A0A287AU22	PLVAP	Plasmalemma vesicle associated protein	1	0.999	3	5	31755.7
A0A287BKE2	NDRG1	N-myc downstream regulated 1	1	0.999	2	2	29930
A0A287AEL2	LOC110255312	Keratin, type I cytoskeletal 14	1	0.999	7	5	29493
A0A287BH14	EMILIN1	EMILIN-1	1	0.999	6	10	29388.4
P29269	MYL9	Myosin regulatory light polypeptide 9	1	0.999	2	3	29359.8
A0A287AA21	ECHS1	Enoyl-CoA hydratase, mitochondrial	1	0.999	2	4	28870.8
A0A287AHX7	CDHR5	Cadherin-related family member 5	1	0.999	2	5	28752.9
A0A4X1WBI1	KRT8	Keratin, type II cytoskeletal 8	1	0.999	5	3	28160.7
A0A287BAK1	TLN1	Talin 1	1	0.999	2	3	27799.9
A0A4X1W2B1	TPM3	Tropomyosin alpha-4 chain	1	0.999	2	6	26689.8
Q29594	CKB	Creatine kinase B-type	1	0.9989	2	4	26425.2
A0A5G2REY8	UQCRC2	Cytochrome b-c1 complex subunit 2, mitochondrial	1	0.999	2	2	26214.2
A0A286ZIQ8	TUBB2A	Tubulin beta chain	1	0.9949	9	3	26213.1
A0A5G2R9A9	PFN1	Profilin	1	0.999	3	4	26019.2
P02543	VIM	Vimentin	1	0.9984	6	6	24016.6
A0A481A893	TXNDC12	Thioredoxin domain-containing protein 12	1	0.9972	2	5	22879.9
A0A286ZUJ1	CORO1A	Coronin	1	0.999	3	4	22162.6
A0A287A1U5	HSPE1	10 kDa heat shock protein, mitochondrial	1	0.9989	2	3	17739.3
A0A8W4F8Q6	CPD	Carboxypeptidase D	1	0.9969	2	4	17714.7
A0A5G2QG70	SSR1	Translocon-associated protein subunit alpha	1	0.999	2	4	16522.1
Q52NJ2	RAB1A	Ras-related protein Rab-1A	1	0.9978	2	4	12219.1
A0A286ZY68	KRT6A	IF rod domain-containing protein	0.9997	0.9934	8	2	11752.5
A0A286ZY30	KHSRP	Far upstream element-binding protein 2	1	0.9981	2	2	11485.7
A0A4X1VDY5	HSPD1	60 kDa heat shock protein, mitochondrial	1	0.999	11	3	11227.1
Q95266	CAMK2D	Calcium/calmodulin-dependent protein kinase type II subunit delta	1	0.9987	2	3	10451.4
A0A287BSE0	ARHGAP30	Rho GTPase activating protein 30	1	0.9976	2	2	6772.37
A0A287BEI1	KRT77	Keratin 77	0.9996	0.9953	3	2	5253.63
