## Supplementary dataset 2 for "The role of *Akkermansia muciniphila* sulfatases in colonic mucin utilisation"

### Sheet: O-glycan profile
						gMO			cMO
	Mass[1]	Composition[2]	Putative structures [3]	Type [4]	Peeling [5]	RT [6]	Intensity [7]	Percentage	RT4	Intensity4	Percentage2
	384	Hex1HexNAc1	GlcNAcα1-4Galol		Yes	11.96	8870.47	0.142651	nd	0	0
	505	HexNAc2Sul1	6SGlcNAcβ1-6GalNAcol		Yes	13.79	2645.22	0.0425393	16.66	38279.5	0.843782
	528-1	Hex1HexNAc1deHex1		non-reducing		nd	0	0	nd	0	0
	528-2	Hex1HexNAc1deHex1		non-reducing		nd	0	0	nd	0	0
	528-3	Hex1HexNAc1deHex1		non-reducing		nd	0	0	nd	0	0
	544	Hex2HexNAc1		non-reducing		nd	0	0	nd	0	0
	585-1	Hex1HexNAc2		non-reducing		nd	0	0	nd	0	0
	585-2	Hex1HexNAc2		non-reducing		nd	0	0	nd	0	0
	585-3	Hex1HexNAc2	GlcNAcα1-4Galβ1-3GalNAcol	non-reducing		nd	0	0	nd	0	0
	587	Hex1HexNAc2	GlcNAcα1-4Galβ1-3GalNAcol	reduced		13.08	79291.5	1.27513	nd	0	0
	624	Hex2HexNAc1Sul1		non-reducing		nd	0	0	nd	0	0
	628	HexNAc3	GlcNAcβ1-3(GlcNAcβ1-6)GalNAcol	reduced		nd	0	0	18.43	170751	3.76381
	667-1	Hex1HexNAc2Sul1	Galβ1-3(6S)GlcNAcβ1-3GalNAcol	reduced		16.25	9936.96	0.159802	nd	0	0
	667-2	Hex1HexNAc2Sul1	Galβ1-4(6S)GlcNAcβ1-3GalNAcol	reduced		nd	0	0	23.1	28880.2	0.636595
	675-1	NeuAc1Hex1HexNAc1	Galβ1-3(NeuAcα2-6)GalNAcol	reduced		12.26	15730.1	0.252965	nd	0	0
	675-2	NeuAc1Hex1HexNAc1	NeuAcα2-3Galβ1-3GalNAcol	reduced		15.33	14022	0.225495	nd	0	0
	690-1	Hex2HexNAc1deHex1	Fucα1-2Galβ-4GlcNAcβ1-3Galol	non-reducing		21.48	57879.5	0.930791	nd	0	0
	690-2	Hex2HexNAc1deHex1	Fucα1-2Galβ-3GlcNAcβ1-3Galol	non-reducing		nd	0	0	nd	0	0
	708	HexNAc3Sul1	GlcNAcβ1-3(6SGlcNAcβ1-6)GalNAcol	reduced		nd	0	0	20.1	60552.9	1.33475
	731-1	Hex1HexNAc2deHex1		non-reducing		nd	0	0	nd	0	0
	731-2	Hex1HexNAc2deHex1		non-reducing		nd	0	0	nd	0	0
	731-3	Hex1HexNAc2deHex1	Fucα1-2(GalNAcα1-3)Galβ1-3GalNAcol	non-reducing		nd	0	0	nd	0	0
	733	Hex1HexNAc2deHex1	Fucα1-2(GalNAcα1-3)Galβ1-3GalNAcol	reduced		19.59	45689.3	0.734754	nd	0	0
	731-4	Hex1HexNAc2deHex1		non-reducing		nd	0	0	36.26	184778	4.07299
	747-1	Hex2HexNAc2		non-reducing		nd	0	0	31.99*	281759	6.21071
	747-2	Hex2HexNAc2		non-reducing		nd	0	0	33.26	623606	13.7459
	749-1	Hex2HexNAc2	Galβ1-3(Galβ1-4GlcNAcβ1-6)GalNAcol	reduced		17.65	16329.4	0.262601	nd	0	0
	747-3	Hex2HexNAc2	Galβ1-4GlcNAcβ1-3Galβ1-3GalNAcol	non-reducing		nd	0	0	36.26	295075	6.50424
	749-2	Hex2HexNAc2	Galβ1-4GlcNAcβ1-3Galβ1-3GalNAcol	reduced		18.83	33106.4	0.532402	nd	0	0
	756	Hex1HexNAc1deHex2Sul1		non-reducing		nd	0	0	nd	0	0
	770	Hex2HexNAc1deHex1Sul1		non-reducing		nd	0	0	nd	0	0
	775	HexNAc2HexA2		non-reducing		nd	0	0	nd	0	0
	790-1	Hex1HexNAc3	GlcNAcβ1-3(Galβ1-4GlcNAcβ1-6)GalNAcol	reduced		16.46	41928.3	0.674272	24.19	88742.7	1.95612
	790-2	Hex1HexNAc3	Galβ1-3GlcNAcβ1-3(GlcNAcβ1-6)GalNAcol	reduced		18.52	31772.8	0.510955	25.84	70321.6	1.55007
	813	Hex1HexNAc2deHex1Sul1	Fucα1-2Galβ1-3(6SGlcNAcβ1-6)GalNAcol	reduced		29.86	142305	2.28849	nd	0	0
	827-1	Hex2HexNAc2Sul1		non-reducing		nd	0	0	31.27	225362	4.96758
	827-2	Hex2HexNAc2Sul1		non-reducing		nd	0	0	37.04	197624	4.35615
	870-1	Hex1HexNAc3Sul1	GlcNAcβ1-3[Galβ1-4(6S)GlcNAcβ1-6]GalNAcol	reduced		nd	0	0	24.8	63786.9	1.40603
	870-2	Hex1HexNAc3Sul1	GlcNAcβ1-3[Galβ1-3(6S)GlcNAcβ1-6]GalNAcol	reduced		nd	0	0	28.21	49959.1	1.10123
	878	NeuAc1Hex1HexNAc2	GlcNAca1-4Galβ1-3(NeuAcα2-6)GalNAcol	reduced		15.87	34054.5	0.547649	nd	0	0
	893-1	Hex2HexNAc2deHex1	GalNAcα1-3(Fucα1-2)Galβ1-4GlcNAcβ1-3Galol	non-reducing	yes	nd	0	0	nd	0	0
	893-2	Hex2HexNAc2deHex1		non-reducing		nd	0	0	nd	0	0
	895-1	Hex2HexNAc2deHex1	Galβ1-4(Fucα1-3)GlcNAcβ1-3Galβ1-3GalNAcol	reduced		20.23	18670.3	0.300247	nd	0	0
	895-2	Hex2HexNAc2deHex1	Fucα1-2Galβ1-4GlcNAcβ1-3Galβ1-3GalNAcol	reduced		22.49	66096.7	1.06294	nd	0	0
	893-3	Hex2HexNAc2deHex1	Fucα1-2Galβ1-4GlcNAcβ1-3Galβ1-3GalNAcol	non-reducing		nd	0	0	nd	0	0
	895-3	Hex2HexNAc2deHex1	Galβ1-3(Fucα1-2Galβ1-4GlcNAcβ1-6)GalNAcol	reduced		23.77	24797.6	0.398783	nd	0	0
	915-1	NeuAc1Hex2HexNAc1Sul1		non-reducing		nd	0	0	15.27	99127.2	2.18503
	915-2	NeuAc1Hex2HexNAc1Sul1		non-reducing		nd	0	0	21.8	44621.9	0.983584
	933	NeuGc1Hex2HexNAc1Sul1		non-reducing		nd	0	0	28.92	244762	5.3952
	952	Hex2HexNAc3	Galβ1-4GlcNAcβ1-3(GlcNAcβ1-6)Galβ1-3GalNAcol	reduced		19.16	186266	2.99545	nd	0	0
	973-1	Hex2HexNAc2deHex1Sul1		non-reducing		nd	0	0	24.95	68356	1.50675
	973-2	Hex2HexNAc2deHex1Sul1		non-reducing		nd	0	0	26.89	175994	3.87938
	973-3	Hex2HexNAc2deHex1Sul1	Fucα1-2Galβ1-4(6S)GlcNAcβ1-3Galβ1-3GalNAcol	non-reducing		nd	0	0	nd	0	0
	975	Hex2HexNAc2deHex1Sul1	Fucα1-2Galβ1-4(6S)GlcNAcβ1-3Galβ1-3GalNAcol	reduced		19.16	59372.4	0.9548	nd	0	0
	973-4	Hex2HexNAc2deHex1Sul1		non-reducing		nd	0	0	nd	0	0
	989	Hex2HexNAc3Sul1		non-reducing	peeling	nd	0	0	36.26	204933	4.51727
	993	Hex1HexNAc4	GlcNAcα1-4Galβ1-3(GalNAcβ1-4GlcNAcβ1-6)GalNAcol	reduced		18.83	43038.5	0.692126	nd	0	0
	1016	Hex1HexNAc3deHex1Sul1	GlcNAcβ1-3[SGalβ1-4(Fucα1-3)GlcNAcβ1-6]GalNAcol	reduced		nd	0	0	24.19	62382.7	1.37508
	1038	NeuAc1Hex2HexNAc2		non-reducing		nd	0	0	nd	0	0
	1040	NeuAc1Hex2HexNAc2	Galβ1-4GlcNAcβ1-3Galβ1-3(NeuAcα2-6)GalNAcol	reduced		20.44	32068.6	0.515713	nd	0	0
	1041	Hex2HexNAc2deHex2	Fucα1-2Galβ1-3(Fucα1-2Galβ1-4GlcNAcβ1-6)GalNAcol	reduced		32.62	146837	2.36136	nd	0	0
	1055	Hex3HexNAc2deHex1		non-reducing		nd	0	0	nd	0	0
	1096-1	Hex2HexNAc3deHex1		non-reducing		nd	0	0	nd	0	0
	1096-2	Hex2HexNAc3deHex1		non-reducing		nd	0	0	nd	0	0
	1098-1	Hex2HexNAc3deHex1	Fucα1-2(GalNAcα1-3)Galβ1-4GlcNAcβ1-3Galβ1-3GalNAcol	reduced		16.73	24922.3	0.40079	nd	0	0
	1098-2	Hex2HexNAc3deHex1	Galβ1-3[Fucα1-2(GalNAcα1-3)Galβ1-4GlcNAcβ1-6]GalNAcol	reduced		17.44	35993.9	0.578838	nd	0	0
	1098-3	Hex2HexNAc3deHex1	GlcNAcα1-4Galβ1-3(Fucα1-2Galβ1-4GlcNAcβ1-6)GalNAcol	reduced		25.97	256871	4.13088	nd	0	0
	1098-4	Hex2HexNAc3deHex1	Fucα1-2Galβ1-3(GlcNAcα1-4Galβ1-4GlcNAcβ1-6)GalNAcol	reduced		30.24	87631.5	1.40925	nd	0	0
	1119	Hex2HexNAc2deHex2Sul1		non-reducing		nd	0	0	nd	0	0
	1135	Hex3HexNAc2deHex1Sul1		non-reducing		nd	0	0	31.27	17473.5	0.385163
	1155	Hex2HexNAc4	GlcNAcα1-4Galβ1-3(GlcNAcα1-4Galβ1-4GlcNAcβ1-6)GalNAcol	reduced		21.01	482832	7.76468	nd	0	0
	1176-1	Hex2HexNAc3deHex1Sul1		non-reducing		nd	0	0	nd	0	0
	1176-2	Hex2HexNAc3deHex1Sul1		non-reducing		nd	0	0	nd	0	0
	1176-3	Hex2HexNAc3deHex1Sul1		non-reducing		nd	0	0	nd	0	0
	1178	Hex2HexNAc3deHex1Sul1	GalNAcα1-3(Fucα1-2)Galβ1-4(6S)GlcNAcβ1-3Galβ1-4GlcNAcol	reduced		16.78	62320.7	1.00221	nd	0	0
	608	Hex3HexNAc2deHex1Sul2		reduced		nd	0	0	30.88	59424.1	1.30986
	627	Hex2HexNAc3deHex1Sul2		non-reducing		nd	0	0	nd	0	0
	628-1	Hex2HexNAc3deHex1Sul2		reduced		nd	0	0	32.8	36766.7	0.810435
	628-2	Hex2HexNAc3deHex1Sul2		reduced		nd	0	0	29.17	71933.8	1.58561
	629	Hex3HexNAc3deHex1	Fucα1-2Galβ1-4GlcNAcβ1-3Galβ1-4GlcNAcβ1-3Galβ1-3GalNAcol	reduced		26.82	45624	0.733705	nd	0	0
	1301	Hex2HexNAc4deHex1	GlcNAcα1-4Galβ1-3[GalNAcα1-3(Fucα1-2)Galβ1-4GlcNAcβ1-6]GalNAcol	reduced		20.61	161582	2.59848	nd	0	0
	664	HexNAc3HexA4		non-reducing		nd	0	0	nd	0	0
	678	Hex2HexNAc5	GlcNAcα1-4Galβ1-4GlcNAcβ1-3(GlcNAcβ1-6)Galβ1-3(GlcNAcβ1-6)GalNAcol	reduced		22.12	33607.6	0.540462	nd	0	0
	702-1	Hex3HexNAc3deHex2	Fucα1-2Galβ1-4GlcNAcβ1-3Galβ1-3[Galβ1-4(Fucα1-3)GlcNAcβ1-6]GalNAcol	reduced		28.8	34934.3	0.561798	nd	0	0
	702-2	Hex3HexNAc3deHex2	Fucα1-2Galβ1-3(Fucα1-2Galβ1-4GlcNAcβ1-3Galβ1-4GlcNAcβ1-6)GalNAcol	reduced		32.22	409953	6.59268	nd	0	0
	720	NeuGc1Hex3HexNAc2deHex1Sul1		non-reducing	peeling	nd	0	0	32.17	178278	3.92972
	729-1	Hex2HexNAc4deHex1Sul2		non-reducing		nd	0	0	nd	0	0
	729-2	Hex2HexNAc4deHex1Sul2		non-reducing		nd	0	0	nd	0	0
	731-1	Hex3HexNAc4deHex1	Galβ1-3[GalNAcα1-3(Fucα1-2)Galβ1-4GlcNAcβ1-3Galβ1-4GlcNAcβ1-6]GalNAcol	reduced		22.81	72700.6	1.16914	nd	0	0
	731-2	Hex3HexNAc4deHex1	Fucα1-2Galβ1-4GlcNAcβ1-3(Galβ1-3GlcNAcβ1-6)Galβ1-3(GlcNAcβ1-6)GalNAcol	reduced		26.82	141554	2.27641	nd	0	0
	751	Hex2HexNAc5deHex1	Fucα1-2(GalNAcα1-3)Galβ1-4GlcNAcβ1-3(GlcNAcβ1-6)Galβ1-3(GlcNAcβ1-6)GalNAcol	reduced		20.02	49289.2	0.792647	nd	0	0
	753	NeuGc1Hex2HexNAc2deHex2Sul2		non-reducing		nd	0	0	21.9	30350.3	0.669
	759	Hex3HexNAc5	GlcNAcα1-4Galβ1-4GlcNAcβ1-3(GlcNAcα1-4Galβ1-4GlcNAcβ1-6)Galβ1-3GalNAcol	reduced		24.33	98532	1.58455	nd	0	0
	767	HexNAc4HexA4		non-reducing		nd	0	0	nd	0	0
	782	NeuGc2Hex2HexNAc3		non-reducing		nd	0	0	32.17	109553	2.41485
	782-1	Hex3HexNAc3deHex2Sul2		non-reducing		nd	0	0	nd	0	0
	782-2	Hex3HexNAc3deHex2Sul2		non-reducing		nd	0	0	nd	0	0
	793	NeuGc1Hex3HexNAc2deHex2Sul1		non-reducing		nd	0	0	34.21	103439	2.28006
	799	Hex6HexNAc3	Galα1-3Galβ1-4GlcNAcβ1-2Manα1-3(Galβ1-4GlcNAcβ1-2Manα1-6)Manβ1-4GlcNAcol	reduced	peeling	nd	0	0	30.32	65611.4	1.44625
	804-1	Hex3HexNAc4deHex2	Galβ1-4(Fucα1-3)GlcNAcβ1-3Galβ1-4GlcNAcβ1-3(Fucα1-2Galβ1-4GlcNAcβ1-6)GalNAcol	reduced		20.77	33077.9	0.531944	nd	0	0
	804-2	Hex3HexNAc4deHex2	Fucα1-2Galβ1-4GlcNAcβ1-3[Gal(Fuc)GlcNAcβ1-6]Galβ1-3(GlcNAcβ1-6)GalNAcol	reduced		28.96	47828.9	0.769163	nd	0	0
	804-3	Hex3HexNAc4deHex2	Fucα1-2Galβ1-4GlcNAcβ1-3(GlcNAcβ1-6)Galβ1-3(Fucα1-2Galβ1-4GlcNAcβ1-6)GalNAcol	reduced		29.71	84346.6	1.35642	nd	0	0
	804-4	Hex3HexNAc4deHex2	Fucα1-2Galβ1-4GlcNAcβ1-3(Fucα1-2Galβ1-4GlcNAcβ1-6)Galβ1-3(GlcNAcβ1-6)GalNAcol	reduced		32.08	214585	3.45086	nd	0	0
	810-1	Hex3HexNAc4deHex1Sul2		non-reducing		nd	0	0	nd	0	0
	810-2	Hex3HexNAc4deHex1Sul2		non-reducing		nd	0	0	nd	0	0
	811-1	Hex3HexNAc4deHex1Sul2		reduced		nd	0	0	33.05	95307.4	2.10083
	811-2	Hex3HexNAc4deHex1Sul2		reduced		nd	0	0	37.84	38227.3	0.842631
	812-1	Hex4HexNAc4deHex1	Fucα1-2Galβ1-4GlcNAcβ1-3(Galβ1-4GlcNAcβ1-6)Galβ1-3(Galβ1-4GlcNAcβ1-6)GalNAcol	reduced		28.53	72019.7	1.15819	nd	0	0
	812-2	Hex4HexNAc4deHex1	Galβ1-4GlcNAcβ1-3(Fucα1-2Galβ1-4GlcNAcβ1-6)Galβ1-3(Galβ1-4GlcNAcβ1-6)GalNAcol	reduced		31.88	67539.4	1.08614	nd	0	0
	830	Hex2HexNAc5deHex1Sul2		non-reducing		nd	0	0	nd	0	0
	832-1	Hex3HexNAc5deHex1	GalNAcα1-3(Fucα1-2)Galβ1-4GlcNAcβ1-3Galβ1-3(GlcNAcα1-4Galβ1-4GlcNAcβ1-6)GalNAcol	reduced		21.32	28531.4	0.458829	nd	0	0
	832-2	Hex3HexNAc5deHex1		reduced		22.12	41154.1	0.661821	nd	0	0
	832-3	Hex3HexNAc5deHex1	Fucα1-2(GalNAcα1-3)Galβ1-4GlcNAcβ1-3(Galβ1-4GlcNAcβ1-6)Galβ1-3(GlcNAcβ1-6)GalNAcol	reduced		23.46	55067.3	0.885567	nd	0	0
	832-4	Hex3HexNAc5deHex1	GlcNAcα1-4Galβ1-4GlcNAcβ1-3(Fucα1-2Galβ1-4GlcNAcβ1-3Galβ1-4GlcNAcβ1-6)GalNAcol	reduced		27.43	183659	2.95352	nd	0	0
	840	Hex4HexNAc5	GlcNAcα1-4Galβ1-4GlcNAcβ1-3(Galβ1-4GlcNAcβ1-6)Galβ1-3(Galβ1-4GlcNAcβ1-6)GalNAcol	reduced		25.76	37225.5	0.598644	nd	0	0
	844-1	Hex3HexNAc4deHex2Sul1	Fucα1-2Galβ1-4GlcNAcβ1-3(Fucα1-2Galβ1-4GlcNAcβ1-6)Galβ1-3(6S-GlcNAcβ1-6)GalNAcol	reduced		28.69	86720.8	1.3946	nd	0	0
	844-2	Hex3HexNAc4deHex2Sul1	Fucα1-2Gal-GlcNAcβ1-3(Fucα1-2Gal-GlcNAcβ1-6)Galβ1-3(6S-GlcNAcβ1-6)GalNAcol	reduced		31.88	34163.4	0.5494	nd	0	0
	861-1	Hex3HexNAc6	GlcNAcβ1-3(GlcNAcα1-4Galβ1-4GlcNAcβ1-6)Galβ1-3(GlcNAcα1-4Galβ1-4GlcNAcβ1-6)GalNAcol	reduced		24.23*	18008	0.289597	nd	0	0
	861-2	Hex3HexNAc6	GlcNAcα1-4Galβ1-4GlcNAcβ1-3(GlcNAcβ1-6)Galβ1-3(GlcNAcα1-4Galβ1-4GlcNAcβ1-6)GalNAcol	reduced		24.96	149446	2.40332	nd	0	0
	864	NeuAc1Hex5HexNAc3	Galβ1-4GlcNAcβ1-2Manα1-3(NeuAcα2-6Galβ1-4Manα1-6)Manβ1-4GlcNAcol	reduced	peeling	nd	0	0	27.4	67203.6	1.48135
	872-1	NeuGc1Hex5HexNAc3	Galβ1-4GlcNAcβ1-2Manα1-3(NeuGcα2-6Galβ1-4Manα1-6)Manβ1-4GlcNAcol	reduced	peeling	nd	0	0	27.25	106628	2.35037
	872-2	NeuGc1Hex5HexNAc3	NeuGcα2-6Galβ1-4GlcNAcβ1-2Manα1-3(Galβ1-4Manα1-6)Manβ1-4GlcNAcol	reduced	peeling	nd	0	0	32.31	77709.2	1.71292
	880	Hex7HexNAc3	Galα1-3Galβ1-4GlcNAcβ1-2Manα1-3(Galα1-3Galβ1-4GlcNAcβ1-2Manα1-6)Manβ1-4GlcNAcol	reduced	peeling	nd	0	0	32.85	86850.7	1.91442
	883	Hex3HexNAc4deHex2Sul2		non-reducing		nd	0	0	nd	0	0
	884	Hex3HexNAc4deHex2Sul2		reduced		nd	0	0	29.86	59045.9	1.30153
	885-1	Hex4HexNAc4deHex2	Fucα1-2Galβ1-4GlcNAcβ1-3(Fucα1-2Galβ1-4GlcNAcβ1-6)Galβ1-3(Galβ1-4GlcNAcβ1-6)GalNAcol	reduced		29.01	31213.3	0.501958	nd	0	0
	885-2	Hex4HexNAc4deHex2		reduced		30.71	91318	1.46853	nd	0	0
	885-3	Hex4HexNAc4deHex2		reduced		31.88	138388	2.22549	nd	0	0
	905-1	Hex3HexNAc5deHex2	Fucα1-2Galβ1-4GlcNAcβ1-3(GlcNAcβ1-3)Galβ1-3[GalNAcα1-3(Fucα1-2)Galβ1-4GlcNAcβ1-6]GalNAcol	reduced		20.28	29895.2	0.48076	nd	0	0
	905-2	Hex3HexNAc5deHex2		reduced		21.42	37192.1	0.598106	nd	0	0
	911-1	Hex3HexNAc5deHex1Sul2		non-reducing		nd	0	0	nd	0	0
	911-2	Hex3HexNAc5deHex1Sul2		non-reducing		nd	0	0	nd	0	0
	913-1	Hex4HexNAc5deHex1		reduced		22.97	27291.1	0.438884	nd	0	0
	913-2	Hex4HexNAc5deHex1		reduced		28.53	156743	2.52066	nd	0	0
	934	Hex3HexNAc6deHex1	GlcNAcβ1-3[Fucα1-2(GalNAcα1-3)Galβ1-4GlcNAcβ1-6]Galβ1-3(GlcNAcα1-4Galβ1-4GlcNAcβ1-6)GalNAcol	reduced		23.25	78689.6	1.26545	nd	0	0
	942	Hex4HexNAc6	GlcNAcα1-4Galβ1-4GlcNAcβ1-3(Galβ1-4GlcNAcβ1-6)Galβ1-3(GlcNAcα1-4Galβ1-4GlcNAcβ1-6)GalNAcol	reduced		26.82	118844	1.91119	nd	0	0
	944	Hex3HexNAc5deHex2Sul1		non-reducing		nd	0	0	nd	0	0
	953	NeuGc1Hex6HexNAc3	N-glycan	reduced	peeling	nd	0	0	30.57	53202.6	1.17273
	958-1	Hex4HexNAc4deHex3	Fucα1-2Galβ1-4GlcNAcβ1-3(Fucα1-2Galβ1-4GlcNAcβ1-6)Galβ1-3[Gal(Fuc)GlcNAcβ1-6]GalNAcol	reduced		30.92	123808	1.99103	nd	0	0
	958-2	Hex4HexNAc4deHex3	Fucα1-2Galβ1-4GlcNAcβ1-3(Fucα1-2Galβ1-4GlcNAcβ1-6)Galβ1-3[Fucα1-2Galβ1-4GlcNAcβ1-6]GalNAcol	reduced		34.22	253102	4.07026	nd	0	0
	964	Hex4HexNAc4eHex2Sul2		non-reducing		nd	0	0	nd	0	0
	985-1	Hex4HexNAc5deHex2	Fucα1-2Galβ1-3[GalNAcα1-3(Fucα1-2)Galβ1-4GlcNAc β1-3Gal β1-4GlcNAc β1-3Gal β1-4GalNAcβ1-6]GalNAcol	reduced		24.96	126442	2.03339	nd	0	0
	985-2	Hex4HexNAc5deHex2	GlcNAcα1-4Galβ1-4GlcNAcβ1-3(Fucα1-2Galβ1-4GlcNAcβ1-6)Galβ1-3(Fucα1-2Galβ1-4GlcNAcβ1-6)GalNAcol	reduced		3119	198466	3.19164	nd	0	0
	995	Hex5HexNAc5deHex1	Fucα1-2Galβ1-4GlcNAcβ1-3Galβ1-4GlcNAcβ1-3Galβ1-4GlcNAcβ1-3Galβ1-4GlcNAcβ1-3Galβ1-3GalNAcol	reduced		36.58	11088	0.178313	nd	0	0
	1007	Hex3HexNAc6deHex2	GalNAcα1-3(Fucα1-2)Galβ1-4GlcNAcβ1-3[GalNAcα1-3(Fucα1-2)Galβ1-4GlcNAcβ1-6]Galβ1-3(GlcNAcβ1-6)GalNAcol	reduced		21.85	84679.2	1.36177	nd	0	0
	1015	Hex4HexNAc6deHex1	GlcNAcα1-4Galβ1-4GlcNAcβ1-3(GlcNAcα1-4Galβ1-4GlcNAcβ1-6)Galβ1-3(Fucα1-2Galβ1-4GlcNAcβ1-6)GalNAcol	reduced		28.96	184337	2.96443	nd	0	0
	1037	Hex4HexNAc4deHex3Sul2		non-reducing		nd	0	0	nd	0	0
	1043	Hex4HexNAc7	GlcNAcα1-4Galβ1-4GlcNAcβ1-3(GlcNAcα1-4Galβ1-4GlcNAcβ1-6)Galβ1-3(GlcNAcα1-4Galβ1-4GlcNAcβ1-6)GalNAcol	reduced		26.82	170527	2.74234	nd	0	0
	1046-1	Hex3HexNAc6deHex2Sul1		non-reducing		nd	0	0	nd	0	0
	1046-2	Hex3HexNAc6deHex2Sul1		non-reducing		nd	0	0	nd	0	0
	1050	Hex3HexNAc5deHex4		non-reducing		nd	0	0	nd	0	0
	1086	Hex3HexNAc6deHex2Sul2		non-reducing		nd	0	0	nd	0	0
	1117	Hex4HexNAc7deHex1	GlcNAcα1-4Galβ1-4GlcNAcβ1-3(GlcNAcα1-4Galβ1-4GlcNAcβ1-6)Galβ1-3[Fucα1-2(GalNAcα1-3)Galβ1-4GlcNAcβ1-6]GalNAcol	reduced		25.72	61632.6	0.991147	nd	0	0
	1147	Hex5HexNAc5deHex2Sul2		non-reducing		nd	0	0	nd	0	0
	1189	Hex4HexNAc7deHex2	Fucα1-2(GalNAcα1-3)Galβ1-4GlcNAcβ1-3[Fucα1-2(GalNAcα1-3)Galβ1-4GlcNAcβ1-6]Galβ1-3(GlcNAcα1-4Galβ1-4GlcNAcβ1-6)GalNAcol	reduced		23.97	32223.1	0.518198	nd	0	0
	1268	Hex6HexNAc5deHex2Sul3		non-reducing		nd	0	0	nd	0	0
							6.21831e+06			4536660
	Footnote:
	[1]	mass of strucutre in negative ion mode; mass with hyphens indicates the isomeric structures;
	[2]	Hex, hexose; HexNAc, N-acetylhexosamine; deHex, fucose; NeuAc, N-acetylneuraminic acid; NeuGc, N-acetyl glycolylneuraminic acid; S, sulphate
	[3]	structures are given in the text according following rules: the structure is described clockwise and left-to-right where reducing end locates righmost side (as shown in cartoon figure); "+" is used for uncertain location
	[4]	Types of glycans: glycan with free end (non-reducing), reduced end (reduced) and oxime (oxime)
	[5]	Presence or absence of peeling product. NOTE: only the obivous ones were indicated
	[6]	Retention time (RT) of selected structure on LC;
	[7]	The intensity is area-under-the-curves (AUCs) of each glycan. For comparsion of glycan abundances between samples, the intensity is normalised to total AUC (summed AUCs of all glycans in a sample) and expressed as a percentage.
