## Supplementary dataset 4 for "The role of *Akkermansia muciniphila* sulfatases in colonic mucin utilisation"

### Sheet: cMO
										S1_20																		S1_11												S1_15			S1_16
							Control [6]			Amuc0451			Amuc0491			Amuc0953			BT1636			BT1622			BT4863			Amuc1033			Amuc1074			BT1628			BT3177			Amuc0121			Amuc1655			Amuc1755
	Mass[1]	Composition[2]	Putative structures [3]	Sul[4]	Sialylation [5]	Fucosylation [5]	RT74 [7]	Intensity74 [8]	Percentage594	RT66	Intensity66	Percentage58	RT67	Intensity67	Percentage60	RT65	Intensity65	Percentage57	RT63	Intensity63	Percentage56	RT71	Intensity71	Percentage564	RT72	Intensity72	Percentage61	RT69	Intensity69	Percentage634	RT68	Intensity68	Percentage63	RT73	Intensity73	Percentage570	RT64	Intensity64	Percentage59	RT	Intensity	Percentage	RT62	Intensity62	Percentage55	RT70	Intensity70	Percentage66
	425-1	HexNAc2	GlcNAcβ1-3GalNAcol	0	0	0	nd	0	0	nd	0	0	nd	0	0	nd	0	0	nd	0	0	nd	0	0	nd	0	0	nd	0	0	15.25	247.75	0.0935793	13.03	351.47	0.0754978	13.09	367.49	0.101632	nd	0	0	nd	0	0	nd	0	0
	464	Hex1HexNAc1Sul	SGalβ1-3GalNAcol	SGal	0	0	10.66**	521	0.0952167	nd	0	0	12.46**	157.4	0.0409667	11.76**	83.5	0.0224454	nd	0	0	12.72**	157.5	0.0314688	10.79**	100.5	0.0184951	12.60*	391.7	0.156926	nd	0	0	10.65	284.18	0.0610435	10.82**	258.9	0.0716009	12.86**	192.1	0.0433844	11.85	296.19	0.0679557	12.95**	243.7	0.0643513
	505	HexNAc2Sul1	6SGlcNAcβ1-3GalNAcol	6SGlcNAc	0	0	13.20*	387.8	0.0708734	15.09*	334.2	0.0836231	15.09*	462.5	0.120375	14.45	250.46	0.0673253	14.64*	344.9	0.0959048	15.20*	386.2	0.0771634	13.38*	441.8	0.0813049	nd	0	0	nd	0	0	nd	0	0	nd	0	0	15.69	215.65	0.048703	14.67*	164.9	0.0378334	15.65*	245.6	0.064853
	587	Hex1HexNAc2	Galβ1-3(GlcNAcβ1-6)GalNAcol	0	0	0	11.93	326.67	0.0597014	13.01	402.31	0.100666	13.32	378.99	0.0986402	12.41	291.45	0.0783437	13.11	382.47	0.106352	13.77	375.54	0.0750335	12.02	305.16	0.0561589	13.57	492.46	0.197294	14.08	853.26	0.322291	11.97	1415.07	0.303965	12.02	1386.63	0.383484	12.34	371.08	0.0838057	12.27	315.97	0.0724938	13.92	308.51	0.081465
	628	HexNAc3	GlcNAcβ1-3(GlcNAcβ1-6)GalNAcol	0	0	0	nd	0	0	nd	0	0	nd	0	0	nd	0	0	nd	0	0	nd	0	0	nd	0	0	14.82	731.81	0.293184	15.25	1167.03	0.440807	13.03	2301.24	0.49432	13.09	2211.82	0.611697	nd	0	0	nd	0	0	nd	0	0
	667-1	Hex1HexNAc2Sul1	3SGalβ1-4GlcNAcβ1-3GalNAcol	3SGal	0	0	12.62*	270.2	0.0493811	nd	0	0	nd	0	0	nd	0	0	nd	0	0	14.62*	100	0.0199802	12.71*	339	0.0623865	14.92*	176.3	0.0706308	15.25	269.9	0.101946	12.5544	499.584	0.107314	12.6111	385.141	0.106514	14.94*	172.8	0.0390256	13.96**	212.6	0.0487774	14.93**	156.6	0.0413517
	667-2	Hex1HexNAc2Sul1	Galβ1-3(6SGlcNAcβ1-6)GalNAcol	6SGlcNAc	0	0	13.5	12217.2	2.23279	15.19	11226.7	2.80913	15.29	8454.66	2.20051	14.66	7564.81	2.03347	14.84	10744.1	2.98757	15.3	12111.5	2.41991	13.58	12854.4	2.36562	nd	0	0	nd	0	0	nd	0	0	nd	0	0	15.69	7668.69	1.73192	14.77	8221.47	1.88627	15.84	8071.43	2.13134
	667-3	Hex1HexNAc2Sul1	GlcNAc-SGalβ1-3GalNAcol	SGal	0	0	nd	0	0	nd	0	0	nd	0	0	nd	0	0	nd	0	0	nd	0	0	nd	0	0	15.89*	285.5	0.114379	16.32	419.29	0.158373	13.52	612.87	0.131648	13.68	529.08	0.146321	nd	0	0	nd	0	0	nd	0	0
	667-4	Hex1HexNAc2Sul1	a mixture of 3SGalβ1-3GlcNAcβ1-3GalNAcol and Galβ1-4(6S)GlcNAcβ1-3GalNAcol	1	0	0	15.85	5470.65	0.999803	17.87**	840.4	0.210284	18.06	2068.01	0.538244	nd	0	0	17.52	3273	0.910109	17.44	4830.31	0.965104	16.03	4681.32	0.861508	17.86**	77	0.0308484	18.08**	136.2	0.051445	15.27**	360.5	0.0774375	15.34*	971.9	0.268787	19	3357.26	0.758213	17.97	4220.39	0.968295	18.62	4773.44	1.26047
	667-5	Hex1HexNAc2Sul1	Galβ1-3(6S)GlcNAcβ1-3GalNAcol	6SGlcNAc	0	0	17.59**	1279.2	0.233784	20.04*	1468.2	0.367371	19.92*	633	0.164752	19.92*	1806.6	0.485626	19.17	2117.84	0.588899	18.97	2280.82	0.455712	17.66*	1743.4	0.32084	18.79	1295.94	0.519191	19.02	1302.9	0.492127	15.99*	2043.3	0.438913	16.16	1665.08	0.460492	22.11	2427.85	0.548312	20.55	2128.09	0.488253	20.47*	1651.2	0.436015
	675-1	NeuAc1Hex1HexNAc1	Galβ1-3(NeuAcα2-6)GalNAcol	0	1	0	12.03	481.13	0.0879302	13.58	489.21	0.12241	13.81	368.83	0.0959959	13.11	372.45	0.100117	13.28	420.02	0.116793	13.96	394.77	0.0788757	12.12	420.28	0.0773445	14.07	200.88	0.0804783	14.6	341.5	0.12899	12.07	365.27	0.0784621	12.12	384.45	0.106323	14.23	188.95	0.042673	13.25	345.83	0.0793447	14.24	262.35	0.069276
	675-2	NeuAc1Hex1HexNAc1	NeuAcα2-3Galβ1-3GalNAcol	0	1	0	14.21	2846.07	0.520141	16.11	1869.14	0.467694	16.2	1613.8	0.420026	15.58	1399.43	0.376176	15.67	2802.06	0.779157	16.02	3158.54	0.631082	14.4	3238.13	0.595916	16.71	1311.87	0.525573	17.03	1479.3	0.558756	14.24	2906.02	0.62423	14.3	3138.14	0.867879	16.61	1501.8	0.339171	15.7	1603.64	0.367927	16.67	2027.35	0.535341
	691-1	NeuGc1Hex1HexNAc1	Galβ1-3(NeuGcα2-6)GalNAcol	0	1	0	11.93	298.26	0.0545093	13.52	567.99	0.142122	13.68	407.18	0.105977	12.98	352.02	0.0946253	13.18*	278.7	0.0774969	13.86	333.61	0.0666558	12.02	522.8	0.0962114	14.15	223.2	0.0894203	14.45	228.5	0.0863083	11.88*	211	0.045324	12.02*	199.5	0.0551734	14.03	257.93	0.0582516	13.09	317.96	0.0729504	14.12	274.08	0.0723735
	691-2	NeuGc1Hex1HexNAc1	NeuGcα2-3Galβ1-3GalNAcol	0	1	0	13.9	3216.11	0.587769	15.8	2723.38	0.681441	15.89	2516.14	0.654879	15.27	1784.74	0.47975	15.46	2881.08	0.801129	15.81	3223.78	0.644117	14.09	3267.96	0.601406	16.4	2347.83	0.940608	16.72	2595.38	0.980318	14.03	3112.71	0.668628	14.09	3318.13	0.917656	16.41	1830.6	0.413428	15.49	2126.24	0.487829	16.36	2544.59	0.671923
	708-1	HexNAc3Sul1	6SGlcNAcβ1-3(GlcNAcβ1-6)GalNAcol	6SGlcNAc	0	0	13.1	393.84	0.0719773	14.88	278.26	0.0696259	15.01	290.07	0.0754969	14.35	227.29	0.0610971	14.45	425.2	0.118234	15.11	411.18	0.0821545	13.29	382.45	0.0703826	nd	0	0	nd	0	0	nd	0	0	nd	0	0	15.47	609.02	0.137543	14.51	362.59	0.08319	15.46	303.19	0.0800602
	708-2	HexNAc3Sul1	GlcNAcβ1-3(6SGlcNAcβ1-6)GalNAcol	6SGlcNAc	0	0	14.31	25663.1	4.69013	16.11	19372	4.84723	16.3	18711.3	4.87002	15.58	15891.7	4.2718	15.87	23602.8	6.56312	16.11	25718.3	5.13856	14.49	24531.4	4.51454	nd	0	0	nd	0	0	nd	0	0	nd	0	0	16.71	15499	3.50034	15.79	16798.4	3.85411	16.77	18522.2	4.89097
	716-1	NeuAc1HexNAc2	GlcNAcβ1-3(NeuAcα2-6)GalNAcol	0	1	0	12.13	461.37	0.0843189	13.82	517.67	0.129531	13.94	582.61	0.151637	13.26	447.86	0.120388	13.47	472.83	0.131478	14.13	535.08	0.10691	12.31	475.57	0.0875196	14.35	356.93	0.142996	14.8	540.45	0.204137	12.17	529.17	0.113669	12.31	412.04	0.113953	14.33	290.55	0.0656186	13.4	395.91	0.0908347	14.38	495.37	0.130807
	716-2	NeuAc1HexNAc2	GalNAcα1-3(NeuAcα2-6)GalNAcol	0	1	0	14.92	3328.65	0.608336	16.83	2437.56	0.609923	17.13	2071.4	0.539126	16.4	2246.46	0.603863	16.58	2745.55	0.763443	16.72	2790.97	0.557641	15.21	3172.51	0.58384	17.55	1844.42	0.738927	17.87	2149.89	0.812049	15.06	3579.09	0.768809	15.13	3308.19	0.914907	17.54	1899.75	0.429045	16.62	2198.31	0.504364	17.48	2098.1	0.554023
	732-1	NeuGc1HexNAc2	GlcNAcβ1-3(NeuGcα2-6)GalNAcol	0	1	0	12.03	1106.61	0.202241	13.67	1024.98	0.256469	13.81	1089.85	0.283657	13.18	856.74	0.230297	13.28	829.62	0.230689	14.04	969.37	0.193682	12.21	1098.77	0.202208	14.15	672.92	0.269591	14.6	979.02	0.369792	12.07	1215.92	0.261187	12.12	1018.48	0.281669	14.17	830.91	0.187655	13.25	702.46	0.161167	14.24	941.99	0.248741
	732-2	NeuGc1HexNAc2	GalNAcα1-3(NeuGcα2-6)GalNAcol	0	1	0	14.72	8578.11	1.56771	16.52	6252.11	1.5644	16.71	5856.45	1.52427	16.09	5768.12	1.55051	16.17	7783.21	2.16424	16.42	8156.25	1.62963	14.9	7324.04	1.34785	17.23	5966.97	2.39054	17.46	7794.67	2.94418	14.86	8967.15	1.9262	14.92	8979.27	2.48329	17.12	5056.07	1.14188	16.31	5773.33	1.32459	17.17	6406.65	1.69174
	733-1	Hex1HexNAc2deHex1	Galβ1-3(Fucα1-4)GlcNAcβ1-3GalNAcol	0	0	a	10.88	481.02	0.0879101	11.92**	226.5	0.0566746	12.24**	154.6	0.040238	11.34**	117.5	0.0315848	12.02	351.64	0.097779	12.72**	212.1	0.0423779	10.97	237.66	0.0437368	12.52**	139.2	0.0557675	12.97**	154.2	0.0582439	10.92	202.04	0.0433994	11.02	430.57	0.119078	11.30**	132.5	0.0299242	11.19**	241	0.0552933	12.87**	192.5	0.0508315
	733-4	Hex1HexNAc2deHex1	Fucα1-2Galβ1-3(GlcNAcβ1-6)GalNAcol	0	0	H3	nd	0	0	nd	0	0	nd	0	0	nd	0	0	nd	0	0	nd	0	0	nd	0	0	28.51	4567.57	1.8299	29.14	4617.41	1.74407	25.83	10788.1	2.31735	25.91	6279.69	1.7367	nd	0	0	nd	0	0	nd	0	0
	749-2	Hex2HexNAc2	Galβ1-3GlcNAcβ1-3Galβ1-3GalNAcol	0	0	0	nd	0	0	17.35	288.34	0.0721481	nd	0	0	nd	0	0	nd	0	0	nd	0	0	nd	0	0	nd	0	0	nd	0	0	nd	0	0	nd	0	0	nd	0	0	nd	0	0	nd	0	0
	756	Hex1HexNAc1deHex2Sul1	SGal-(Fuc)GlcNAc-Fucol	SGal	0	a/x	15.85*	1717.7	0.313923	17.66	1065.23	0.266541	17.85	955.61	0.248718	17.23	1038.02	0.279027	15.97	885.41	0.246202	17.44*	822.1	0.164257	15.93	1431.97	0.263527	18.38	1032.64	0.413705	18.6	1120.66	0.423292	15.89	1579.72	0.339333	16.06	1153.39	0.31898	18.27	923.48	0.208561	17.35	1141.24	0.261838	18.41	1032.44	0.272626
	813-1	Hex1HexNAc2deHex1Sul1	6SGalβ1-4(Fucα1-3)GlcNAcβ1-3GalNAcol	6SGal	0	x	12.32	1792.28	0.327553	14.16	2182.27	0.546045	14.25	2342.79	0.609761	13.57	2316.25	0.622623	13.77	522.41	0.145264	14.42	1741.4	0.347935	12.5	2493.23	0.458832	14.62	1373.44	0.550239	15.05	1481.36	0.559534	12.36	2365	0.508016	12.51	1280.36	0.354094	14.69	2466.69	0.557084	13.69	2072.94	0.4756	14.73	1849.54	0.488389
	813-2	Hex1HexNAc2deHex1Sul1	Fucα1-2Galβ1-3(6S-GlcNAcβ1-6)GalNAcol	6SGlcNAc	0	H1	25.69	60527	11.0618	28.6	54907.4	13.7389	29.03	47276.3	12.3047	27.98	45776.5	12.305	28.38	48938	13.608	26.99	62306.8	12.449	25.87	61363.8	11.2928	nd	0	0	nd	0	0	nd	0	0	nd	0	0	29.28	66931	15.1159	28.23	61154.2	14.0308	29.44	43529.8	11.4945
	829-2	Hex2HexNAc2Sul1	Galβ1-3[Galβ1-4(6S)GlcNAcβ1-6]GalNAcol	6SGlcNAc	0	0	15.75**	325.8	0.0595424	17.56**	507.5	0.126986	17.75**	498.5	0.129745	17.02**	500.8	0.134618	17.31**	790.5	0.219811	17.34**	657.4	0.13135	15.93**	589.3	0.108449	18.27**	502.8	0.201436	18.49**	482	0.182059	15.89**	730.3	0.156873	15.96	1765.59	0.488289	18.16**	319.9	0.0722471	17.27**	460	0.105539	18.21**	488.4	0.128967
	829-3	Hex2HexNAc2Sul1	3SGalβ1-3GlcNAcβ1-3Galβ1-3GalNAcol	3SGal	0	0	17.28	2466.69	0.450806	nd	0	0	nd	0	0	nd	0	0	nd	0	0	18.56	1584.66	0.316618	17.36	2712.82	0.499243	19.93	2153.53	0.862766	20.16	2116.72	0.799521	17.32	2757.7	0.59237	17.49	4657.84	1.28816	19.73	2249.42	0.508015	18.9	2474.66	0.567768	19.85	1657.9	0.437784
	870-2	Hex1HexNAc3Sul1	GlcNAcβ1-3[Galβ1-4(6S)GlcNAcβ1-6]GalNAcol	6SGlcNAc	0	0	16.36*	1180.6	0.215764	18.28*	588.7	0.147304	18.47*	453.9	0.118137	17.75*	190.1	0.0511001	17.93*	895.3	0.248952	17.85*	794.4	0.158722	16.43*	1411.4	0.259741	19	1574	0.630589	19.22*	1645.8	0.621646	16.40*	861.2	0.184991	16.56	3673.65	1.01598	18.90*	1469.1	0.331786	18.07	2218.73	0.509049	18.93	1706.28	0.45056
	870-4	Hex1HexNAc3Sul1	Galβ1-4GlcNAcβ1-3(6SGlcNAcβ1-6)GalNAcol	6SGlcNAc	0	0	17.18	3837.43	0.701319	19.01	5408.65	1.35335	19.2	4235.36	1.10234	18.58	4428.86	1.19051	18.76	6276.23	1.7452	18.56	4486.81	0.896472	17.36	4500.27	0.828189	nd	0	0	nd	0	0	nd	0	0	nd	0	0	19.53	4930.75	1.11357	18.7	3141.86	0.720845	19.75	3005.17	0.793544
	870-7	Hex1HexNAc3Sul1	GlcNAcβ1-3(6SGalβ1-3GlcNAcβ1-6)GalNAcol	6SGal	0	0	nd	0	0	nd	0	0	nd	0	0	nd	0	0	nd	0	0	nd	0	0	nd	0	0	20.86	3552.86	1.42338	21.08	3824.93	1.44474	18.24	5189.46	1.11473	18.32	13180.1	3.64507	nd	0	0	nd	0	0	nd	0	0
	878-2	NeuAc1Hex1HexNAc2	NeuAcα2-3Galβ1-3(GlcNAcβ1-6)GalNAcol	0	1	0	16.36	3008.51	0.549828	18.28	3181.54	0.796081	18.37	2200.59	0.572751	17.85	2207.52	0.593396	17.93	2748.29	0.764205	17.85	2174.64	0.434497	16.54	2827.53	0.520353	19	4768.34	1.91033	19.22	4660.02	1.76017	16.4	61878.3	13.2918	16.56	5695.71	1.5752	18.79	2334.9	0.52732	18.07	2468.88	0.566442	18.82	2067.75	0.546009
	894	NeuGc1Hex1HexNAc2	NeuGcα2-3Galβ1-3(GlcNAcβ1-6)GalNAcol	0	1	0	16.15	5533.28	1.01125	18.08	4118.53	1.03053	18.26	5102.29	1.32798	17.64	4259.79	1.14506	17.72	5856.92	1.62861	17.74	5853.27	1.16949	16.33	6001.36	1.10444	18.69	8966.65	3.5923	19.02	10145.7	3.83219	16.3	17132.5	3.68016	16.36	14366.2	3.97311	18.47	3823.91	0.863602	17.76	4373.96	1.00353	18.72	5121.5	1.35238
	895	Hex2HexNAc2deHex1	Galβ1-3[Galβ1-3(Fucα1-4)GlcNAcβ1-6]GalNAcol	0	0	a	13.01	599.56	0.109574	14.16	432.16	0.108135	14.4	382.2	0.0994757	13.57	318.6	0.0856418	14.26	793.76	0.220717	14.82	419.61	0.0838388	13.19	498.43	0.0917266	14.72**	107.9	0.0432278	15.15	306.26	0.11568	13.03	475.61	0.102164	13	451.05	0.124742	13.48	201.34	0.0454712	13.46	218.05	0.0500278	14.93	320.3	0.0845783
	936-1	Hex1HexNAc3deHex1		0	0	1	nd	0	0	nd	0	0	nd	0	0	nd	0	0	nd	0	0	nd	0	0	nd	0	0	15.38*	257.8	0.103282	15.72*	337.5	0.127479	13.62*	747.3	0.160524	13.68*	697.2	0.192816	nd	0	0	nd	0	0	nd	0	0
	936-2	Hex1HexNAc3deHex1	GlcNAcβ1-3[Gal-(Fuc)GlcNAcβ1-6]GalNAcol	0	0	a/x	13.8	1389.33	0.253911	14.98	995.47	0.249085	15.29	944.96	0.245946	14.25	614.36	0.165144	15.04	5265.22	1.46408	15.6	1208.82	0.241524	13.88	1262.24	0.232291	15.69*	628.7	0.251875	16.01	1400.26	0.528902	13.83	2439.34	0.523984	13.89*	1004.3	0.277747	14.33	832.3	0.187969	14.19	554.96	0.127326	15.84	849.36	0.224282
	950-1	Hex1HexNAc3Sul2	6SGlcNAcβ1-3(3Gal-GlcNAcβ1-6)GalNAcol	6SGlcNAc/3SGal	0	0	18.11	1009	0.184402	nd	0	0	nd	0	0	nd	0	0	nd	0	0	19.49*	1921.5	0.383919	18.39	2004.31	0.368855	nd	0	0	nd	0	0	nd	0	0	nd	0	0	22,82**	258.3	0.0583352	22.07*	2689.8	0.617128	21.30**	1621.6	0.428199
	950-2	Hex1HexNAc3Sul2	3SGalβ1-4GlcNAcβ1-3(6SGlcNAcβ1-6)GalNAcol	6SGlcNAc/3SGal	0	0	19.23	2115.4	0.386605	nd	0	0	nd	0	0	nd	0	0	nd	0	0	20.51*	947.8	0.189372	19.39	2475.51	0.455571	nd	0	0	nd	0	0	nd	0	0	nd	0	0	24.04	2067.54	0.466939	nd	0	0	22.22	1317.71	0.347954
	958	NeuAc1Hex1HexNAc2Sul1	NeuAcα2-3Galβ1-3[(6S)GlcNAcβ1-6]GalNAcol	6SGlcNAc	1	0	17.59	5283.59	0.965616	20.35*	4352.4	1.08905	20.23	3698.69	0.962663	20.02	3797.99	1.02092	19.48	3511.54	0.976439	18.97*	3300	0.659346	17.87	7185.67	1.32239	nd	0	0	nd	0	0	nd	0	0	nd	0	0	22.31	6171.69	1.39383	20.55	4042.77	0.927543	19.95	5334.61	1.40865
	974	NeuGc1Hex1HexNAc2Sul1	NeuGcα2-6Galβ1-3(6SGlcNAcβ1-6)GalNAcol	6SGlcNAc	1	0	17.38	10901.6	1.99234	20.04	7592.9	1.89989	19.92	7114.26	1.85164	19.81	7679.18	2.06421	19.17	6691.38	1.86064	18.87	9654.46	1.92898	17.66	9383.45	1.72685	nd	0	0	nd	0	0	nd	0	0	nd	0	0	22	9099.59	2.05508	20.34	10532.7	2.41655	20.36	8459.46	2.2338
	975-1	Hex2HexNAc2deHex1Sul1	Galβ1-3[Galβ1-4(Fucα1-3)(6S)GlcNAcβ1-6]GalNAcol	6SGlcNAc	0	x	13.50*	2725.5	0.498106	15.29*	1594.4	0.398949	15.39	2688.24	0.699672	14.66	2482.89	0.667417	14.94	7865.86	2.18723	15.4	3455.43	0.690401	13.68	4050.66	0.745447	15.79	1973.47	0.790628	16.11*	1200.2	0.453336	13.62	3557.66	0.764206	13.68	2563.19	0.708871	15.79	2420.81	0.546722	14.88*	1404.8	0.322307	15.84*	1121.8	0.296222
	975-3	Hex2HexNAc2deHex1Sul1	Galβ1-3[Fucα1-2(6S)Galβ1-4GlcNAcβ1-6]GalNAcol	6SGal	0	H2	14.51*	3265.3	0.596758	16.31*	1988.2	0.497485	16.51*	1314.9	0.342231	15.78	5438.41	1.46188	15.97*	1155.8	0.321388	16.31*	1903.3	0.380283	14.69	8530.4	1.56986	16.92*	1693.1	0.678304	17.24*	1880.6	0.710334	14.55	7713.57	1.65692	14.72	6965.7	1.92642	17.02	4124.47	0.931482	16.00*	1614.7	0.370465	16.86*	1644.9	0.434352
	975-4	Hex2HexNAc2deHex1Sul1	Gal(Fuc)(6S)GlcNAcβ1-3Galβ1-3GalNAcol	6SGlcNAc	0	a/x	15.03*	2084.3	0.380922	16.73*	1542	0.385837	16.92*	1134.6	0.295304	16.19*	1253.4	0.336922	16.38*	711.3	0.197788	16.62*	1517.7	0.303239	15.10*	1183.2	0.217745	17.34*	1152.7	0.461804	17.66*	1513	0.571485	15.06*	1704.3	0.366093	15.24*	1450.5	0.401148	17.32*	417.8	0.0943571	16.41*	1297.9	0.297781	17.27*	1153.7	0.304646
	975-5	Hex2HexNAc2deHex1Sul1		1	0	1	15.55*	1784.6	0.326149	17.35*	1004	0.25122	17.54*	978.7	0.254728	16.81*	1140.9	0.306681	17.10*	1139.6	0.316884	17.13*	1310.7	0.26188	15.72*	1632.6	0.300449	18.07*	597.3	0.239295	18.29*	858.8	0.324383	15.69*	2192.4	0.47094	15.75	1443.9	0.399322	17.85*	968.1	0.218638	17.04*	989.9	0.227115	18.00*	957.5	0.252837
	975-8	Hex2HexNAc2deHex1Sul1	Fucα1-2Galβ1-3[Galβ1-4(6S)GlcNAcβ1-6]GalNAcol	6SGlcNAc	0	H3	nd	0	0	nd	0	0	nd	0	0	nd	0	0	nd	0	0	nd	0	0	nd	0	0	nd	0	0	nd	0	0	nd	0	0	26.21	2281.03	0.630838	nd	0	0	nd	0	0	nd	0	0
	1016-1	Hex1HexNAc3deHex1Sul1	GlcNAcβ1-3[Galβ1-4(Fucα1-3)(6S)GlcNAcβ1-6]GalNAcol	6SGlcNAc	0	x	14.51*	6843.3	1.25067	16.31*	3692.3	0.923883	16.51*	4133.2	1.07575	15.78*	2051.3	0.551403	15.97*	7173.2	1.99462	16.31*	7959.3	1.59028	14.69*	2533.8	0.466298	16.92	8501.26	3.40585	17.24	9298.33	3.51213	14.55	12622.5	2.71139	14.72	9449.39	2.61331	16.81*	1788.8	0.403988	16.00*	3422.9	0.785325	16.96*	3625	0.957216
	1016-2	Hex1HexNAc3deHex1Sul1	Gal(Fuc)GlcNAcβ1-3(6SGlcNAcβ1-6)GalNAcol	6SGlcNAc	0	a/x	14.82*	6534.8	1.19428	16.63*	2200.5	0.550606	16.82*	4514.3	1.17494	16.09*	2176.5	0.585058	16.27*	7144.2	1.98656	16.62*	6745.7	1.3478	15.00*	8354	1.53739	nd	0	0	nd	0	0	nd	0	0	nd	0	0	17.12*	3752.1	0.847385	16.31*	3736.4	0.857252	17.27*	4437.3	1.17171
	1016-3	Hex1HexNAc3deHex1Sul1	GlcNAcβ1-3[SGalβ1-4(Fucα1-3)GlcNAcβ1-6]GalNAcol	SGal	0	x	15.95	42220.7	7.71615	17.87	32954.7	8.24589	18.06	29619.7	7.70917	17.33	29857	8.02575	17.62	10042.8	2.79256	17.54	37993.7	7.59121	16.23	39029.9	7.18272	18.59	30293.5	12.1364	18.7	30409.2	11.4861	16.1	42592.3	9.14907	16.16	32687.4	9.03998	18.37	23943.8	5.40754	17.55	30084.4	6.90234	18.51	28538	7.53572
	1016-5	Hex1HexNAc3deHex1Sul1	Fucα1-2Galβ1-3GlcNAcβ-3(6SGlcNAcβ1-6)GalNAcol	6SGlcNAc	0	H1	17.9	25921.5	4.73736	19.62	21088.3	5.2767	19.92	22301	5.80431	19.19	25182.3	6.76916	19.59	20890.1	5.80883	19.18	28041.8	5.60281	18.08	28855.9	5.31038	nd	0	0	nd	0	0	nd	0	0	nd	0	0	20.25	25875.3	5.84376	19.41	27573.4	6.32625	20.47	23798.2	6.28415
	1032-4	Hex2HexNAc3Sul1					nd	0	0	19.21	1250.7	0.312949	19.40*	1313.3	0.341814	18.68	1072.22	0.28822	nd	0	0	nd	0	0	nd	0	0	nd	0	0	nd	0	0	nd	0	0	18.83	8672.52	2.39846	nd	0	0	nd	0	0	nd	0	0
	1032-5	Hex2HexNAc3Sul1	Galβ1-4GlcNAcβ1-3[Galβ1-4(6S)GlcNAcβ1-6]GalNAcol	6SGlcNAc	0	0	nd	0	0	nd	0	0	nd	0	0	19.4	1088.5	0.292596	nd	0	0	nd	0	0	nd	0	0	nd	0	0	nd	0	0	nd	0	0	nd	0	0	nd	0	0	20.13	2193.01	0.503148	nd	0	0
	1040	NeuGc1Hex1HexNAc2deHex1	Gal-(Fuc)GlcNAcβ1-3(NeuGcα2-6)GalNAcol	0	1	a/x	nd	0	0	nd	0	0	nd	0	0	nd	0	0	14.07	260.89	0.0725445	14.72	175.23	0.0350112	nd	0	0	nd	0	0	nd	0	0	nd	0	0	nd	0	0	nd	0	0	nd	0	0	nd	0	0
	1056-2	NeuGc1Hex2HexNAc2	Galβ1-4GlcNAcβ1-3Galβ1-3(NeuAcα2-6)GalNAcol	0	1	0	nd	0	0	18.91	1551.79	0.388287	19.2	1211.87	0.315415	18.48	1054.47	0.283449	18.76	956.33	0.265923	nd	0	0	nd	0	0	nd	0	0	nd	0	0	nd	0	0	nd	0	0	nd	0	0	nd	0	0	nd	0	0
	1056-3	NeuGc1Hex2HexNAc2	NeuGcα2-3Galβ1-3(Galβ1-4GlcNAcβ1-6)GalNAcol	0	1	0	nd	0	0	20.35**	1238.1	0.309796	20.54**	618.4	0.160952	19.92**	792.5	0.213029	20.11	914.83	0.254383	nd	0	0	nd	0	0	nd	0	0	nd	0	0	nd	0	0	nd	0	0	nd	0	0	nd	0	0	nd	0	0
	1096-1	Hex1HexNAc3deHex1Sul2	6SGalβ1-(Fucα1-)GlcNAcβ1-3(6SGlcNAcβ1-6)GalNAcol	6SGal	0	a/x	15.85	3292.22	0.601678	18.49	2142.12	0.535999	18.47	2142.12	0.557532	18.27	2678.64	0.720036	17.72*	782.5	0.217586	17.54	2911.5	0.581723	16.13	3015.11	0.554874	nd	0	0	nd	0	0	nd	0	0	nd	0	0	20.46	2705.95	0.611119	18.8	2832.9	0.64996	18.72	2004.45	0.529294
	1096-2	Hex1HexNAc3deHex1Sul2	6SGalβ1-(Fucα1-)(6S)GlcNAcβ1-3(GlcNAcβ1-6)GalNAcol	6SGal/6SGlcNAc	0	a/x	16.87	5090.49	0.930326	19.42	2786.45	0.697222	19.51	2786.45	0.725233	19.19	2935.3	0.789028	18.45**	206.9	0.0575318	18.36	3361.58	0.671649	17.15	3420.36	0.629452	20.24	1830.63	0.733403	20.36	2273.94	0.858905	17.12	4363.86	0.937382	17.18	1650.64	0.456498	21.7	3558.36	0.80363	19.82	4307.57	0.988297	19.85	2722.97	0.719026
	1097-1	NeuGc1Hex1HexNAc3	NeuGcα2-3(GalNAcβ1-4)Galβ1-3(GlcNAcβ1-6)GalNAcol	0	1	0	nd	0	0	nd	0	0	nd	0	0	nd	0	0	nd	0	0	nd	0	0	nd	0	0	16.09	359.76	0.14413	16.42	537.91	0.203178	13.83	733.69	0.157601	13.99	793.16	0.219355	nd	0	0	nd	0	0	nd	0	0
	1112-1	Hex2HexNAc3Sul2	3SGal-GlcNAcβ1-3(6SGlcNAcβ1-6)Galβ1-3GalNAcol	6SGlcNAc/3SGal	0	0	19.03	7051.07	1.28864	nd	0	0	nd	0	0	nd	0	0	nd	0	0	20.2	2789.14	0.557275	19.30*	3879.9	0.714022	22.4	3936.95	1.57725	nd	0	0	nd	0	0	nd	0	0	23.43	2003.67	0.452514	21.77*	1456.9	0.33426	22.02	3955.22	1.04441
only in one sample?	1112-2	Hex2HexNAc3Sul2	SGalβ1-4GlcNAcβ1-3(SGalβ1-3GlcNAcβ1-6)GalNAcol	6SGlcNAc/SGal	0	0	nd	0	0	nd	0	0	nd	0	0	nd	0	0	nd	0	0	nd	0	0	nd	0	0	nd	0	0	nd	0	0	nd	0	0	23.74	1911.15	0.528544	nd	0	0	nd	0	0	nd	0	0
	1121-1	Hex2HexNAc2deHex2Sul1	Galβ1-3[Fucα1-2Galβ1-3(Fucα1-4)(6S)GlcNAcβ1-6]GalNAcol	6SGlcNAc	0	a	14.01	4324.1	0.790262	15.8	2725.08	0.681866	16	2725.08	0.70926	15.27	2457.65	0.660633	15.46	3525.43	0.980301	15.91	3511.11	0.701526	14.19	4408.42	0.811286	16.4	2667.73	1.06877	16.72	3462.14	1.30771	14.13	4279.21	0.919199	14.2	3939.07	1.08938	16.3	2624.32	0.592684	15.49	2593.02	0.594923	16.46	2840.27	0.750001
	1121-2	Hex2HexNAc2deHex2Sul1	Fucα1-2Galβ1-3[Gal-(Fuc)(6S)GlcNAcβ1-6]GalNAcol	6SGlcNAc	0	a/x	25.89	7609.47	1.39069	28.6	6590.77	1.64913	29.13	6590.77	1.71539	28.18	8756.72	2.35386	28.48	6716.5	1.86763	27.29	8135.78	1.62554	26.06	8162.89	1.50222	29.95	6346.66	2.54265	30.07	6128.71	2.31492	25.93	8524.68	1.83115	26.11	6782.43	1.87574	29.38	7621.6	1.72128	28.33	6454.24	1.48081	29.54	5390.45	1.4234
	1136	NeuGc1Hex2HexNAc2Sul1	NeuGcα2-3Galβ1-3(3SGal-GlcNAcβ1-6)GalNAcol	3SGal	1	0	18.42	2598.93	0.474974	nd	0	0	nd	0	0	nd	0	0	nd	0	0	19.69	2185.9	0.436747	18.69	2343.36	0.431251	21.59	1353	0.54205	21.7	2247.46	0.848903	18.55	3079.56	0.661507	18.72	2454.64	0.678851	22.51	1958.5	0.442313	21.06	1559.3	0.357754	21.3	1520.3	0.40145
	1162-1	Hex1HexNAc3deHex2Sul1	GlcNAcβ1-3[Fucα1-2Galβ1-(Fucα1-)(6S)GlcNAcβ1-6]GalNAcol	6SGlcNAc	0	b/y	14.82	10240.8	1.87158	16.63	8117.11	2.03105	16.82	8117.11	2.11265	16.09	6888.23	1.8516	16.38	9239.07	2.56907	16.52	9835.08	1.96507	15	9857.64	1.81411	17.23	6095.14	2.44189	17.56	7487.66	2.82821	14.96	10776.5	2.31486	15.03	9004.87	2.49037	17.02	5726.79	1.29335	16.21	6298.15	1.445	17.27	7553.87	1.99467
	1162-2	Hex1HexNAc3deHex2Sul1	6SGlcNAcβ1-3[Fucα1-2Galβ1-(Fucα1-)GlcNAcβ1-6]GalNAcol	6SGlcNAc	0	b/y	21.26	18058.7	3.30036	23.05	14872	3.72126	23.35	14872	3.87076	22.52	12839.4	3.45132	22.93	15655.8	4.35335	22.36	11110.4	2.21988	21.33	16342	3.00743	23.84	3171	1.27039	nd	0	0	nd	0	0	nd	0	0	23.23	15248.1	3.44368	22.58	21600.6	4.95589	23.85	12200.4	3.22164
	1178-5	Hex2HexNAc3deHex1Sul1	GalNAcα1-3(Fucα1-2)Galβ1-4(6S)GlcNAcβ1-3Galβ1-3GalNAcol	6SGlcNAc	0	A	15.44	4129.58	0.754712	17.14	3038.73	0.760347	17.33	3038.73	0.790894	16.71	2488.34	0.668882	16.38**	993.5	0.276258	17.03	3516.26	0.702555	15.62	4002.36	0.736558	17.75	1906.52	0.763806	17.97	1946.14	0.73509	15.69	3304.45	0.709815	15.75*	1620.4	0.448135	17.64	2655.25	0.599669	16.83	3470.96	0.796352	17.79	2917.39	0.770365
	1178-6	Hex2HexNAc3deHex1Sul1	Gal-GlcNAcβ1-3[Gal(Fuc)(6S)GlcNAcβ1-6]GalNAcol	6SGlcNAc	0	a/x	16.87	3946.19	0.721196	18.8	7714.7	1.93036	18.99	7714.7	2.00792	18.27	4940.19	1.32796	17	4632.55	1.28815	18.36	4464.36	0.891987	17.05	4912.29	0.904014	19.52	3486.99	1.39699	19.64	3515.74	1.32795	17.02	5071.67	1.08942	17.18	4574.71	1.26517	19.32	3798.65	0.857898	18.49	2191.81	0.502873	19.4	4413.15	1.16533
	1178-7	Hex2HexNAc3deHex1Sul1	Gal-GlcNAcβ1-3(Fucα1-2)Galβ1-4(6S)GlcNAcβ1-3GalNAcol	6SGlcNAc	0	H2	18.93	6694.1	1.2234	20.45	4558.91	1.14072	20.65	4558.91	1.18655	19.92	4189.96	1.12629	18.55	13231.2	3.67913	19.69	7556.79	1.50986	19	8022.95	1.47647	21.28	4384.57	1.75658	21.7	3777.82	1.42695	18.95	6150.24	1.32111	19.03	7756.88	2.14523	21.08	3354.09	0.757497	20.24	6531.56	1.49855	21.3	3986.13	1.05258
	1186	NeuAc1Hex2HexNAc2deHex1	Galβ1-3[NeuAcα2-3Galβ1-3(Fucα1-4)GlcNAcβ1-6]GalNAcol	0	1	a	16.87**	4488.8	0.820362	18.80**	2621.8	0.656024	18.89**	2502.1	0.651225	18.17**	1673.2	0.449767	18.45	2823.9	0.78523	18.36**	3330.1	0.66536	17.05**	3777.9	0.695251	19.52**	2572.6	1.03066	19.75**	2235.8	0.844499	16.91**	3865.9	0.830417	17.18**	3304.6	0.913914	19.11	1791.62	0.404624	18.38	1699.38	0.389893	19.34**	2349.5	0.620408
	1201	Hex2HexNAc2deHex2Sul2	Fucα1-2Galβ1-3[Fucα1-2(S)Galβ1-4GlcNAcβ1-6]GalNAcol	SGal	0	H3	26.7	1657.13	0.302853	30.53	2322.92	0.581238	30.96	2322.92	0.60459	30.32	1634.06	0.439246	nd	0	0	28.2	2618.66	0.523213	26.98	1842.07	0.338998	32.23	1129.84	0.452646	31.93	1366.66	0.51621	26.95	1488.13	0.319659	27.03*	833.6	0.230539	33.86*	1855.9	0.419142	31.18	2137.73	0.490465	31.18	1364.57	0.360328
	1202-1	NeuGc1Hex2HexNAc2deHex1	NeuGcα2-3Galβ1-3[Galβ1-4(Fucα1-3)GlcNAcβ1-6]GalNAcol	0	1	x	16.77	4952.06	0.905027	18.39*	2127.4	0.532315	18.57	2127.4	0.553701	17.96	4437.27	1.19277	18.24	7327.82	2.03762	18.15	4241.64	0.847487	16.85	4786.54	0.880872	19.21	3323.83	1.33162	19.43	3850.94	1.45456	16.91	5650.82	1.21383	16.87	3951.94	1.09294	19.11	3520.08	0.794985	18.28	3461.24	0.794121	19.3	3083.93	0.814341
	1219	Hex1HexNAc4deHex1Sul1	GalNAcα1-3(Fucα1-2)Galβ1-3GlcNAcβ1-3(6SGlcNAcβ1-6)GalNAcol	6SGlcNAc	0	A	16.57	3221.1	0.58868	18.49	2495.34	0.624381	18.57	2444.25	0.636168	17.96	2184.7	0.587262	18.13	2677.56	0.744537	18.05	2344.25	0.468385	16.74	3508.44	0.645662	nd	0	0	nd	0	0	nd	0	0	nd	0	0	19	2350.16	0.530767	18.17	2457.94	0.563932	19.13	1936.52	0.511357
	1244	Hex2HexNAc3deHex2	Gal(Fuc)GlcNAcβ1-3[Gal(Fuc)GlcNAcβ1-6]GalNAcol	0	0	a/x	14.31**	349.6	0.0638921	15.39**	179.9	0.0450144	15.69**	189	0.0491913	14.76**	145.2	0.0390307	15.46	1684.1	0.46829	15.91**	259.2	0.0517886	14.30**	347.8	0.064006	16.09**	171.2	0.0685876	16.42**	134.9	0.050954	14.34**	355.8	0.0764279	14.30**	402.7	0.11137	14.77	324.5	0.073286	14.57**	91.3	0.0209472	16.25**	277.4	0.0732501
	1258-1	Hex2HexNAc3deHex1Sul2		2	0	1	16.57**	2475.2	0.452362	19.01*	875.2	0.218991	19.09*	1246.1	0.324324	18.68	1127.18	0.302993	nd	0	0	18.15	2957.95	0.591003	16.85**	1862	0.342666	19.73**	730.8	0.292779	19.85*	199.7	0.07543	16.71*	793	0.170341	16.98**	303.1	0.0838248	20.66*	1579.2	0.356651	19.21*	1331.1	0.305398	19.44	1987.53	0.524826
	1258-2	Hex2HexNAc3deHex1Sul2		2	0	1	17.28**	824.9	0.150757	19.72**	465.2	0.116402	19.92**	1147.9	0.298765	nd	0	0	nd	0	0	18.66**	503.9	0.10068	17.56*	1122.6	0.206593	20.86**	444.5	0.178079	20.67**	162	0.0611901	17.73**	560.9	0.120485	18.11**	508.3	0.140575	21.49**	707.9	0.159874	20.55*	539.3	0.123733	20.16**	1167.4	0.308263
	1258-3	Hex2HexNAc3deHex1Sul2	Gal(6S)GlcNAcβ1-3[SGalβ1-4(Fuc)GlcNAcβ1-6]GalNAcol	6SGal/6SGal	0	a/x	18.62	1919.85	0.350867	21.69	6221.51	1.55674	21.69	3574.74	0.930402	21.48	5222.2	1.40376	nd	0	0	19.9	5054.85	1.00997	18.89	11403.4	2.09857	22	3344.25	1.3398	22.11	3613.49	1.36488	18.85	4901.42	1.05285	18.93	9188.81	2.54124	23.23	5334.82	1.20483	21.46	5068.82	1.16295	21.61	2874.82	0.759124
	1258-4	Hex2HexNAc3deHex1Sul2		2	0	1	20.86*	1976.8	0.361275	nd	0	0	nd	0	0	nd	0	0	nd	0	0	22.15*	1458	0.291311	20.99	1447.32	0.266352	24.15	1214.31	0.486487	24.27	1679.76	0.634473	20.89*	2341.4	0.502946	20.97*	1021.4	0.282477	nd	0	0	23.5	2556.7	0.58659	23.75*	1289.8	0.340584
	1258-5	Hex2HexNAc3deHex1Sul2	SGal-GlcNAcβ1-3[Fucα1-2Gal-(6S)GlcNAcβ1-6]GalNAcol	6SGal/6SGlcNAc	0	H	21.67	4541.46	0.829986	nd	0	0	nd	0	0	nd	0	0	nd	0	0	22.98*	1550.3	0.309753	22.16	2890.3	0.531905	25.39	2033.54	0.814694	25.41	1879.82	0.710039	21.81	3940.72	0.846489	21.89	3100.48	0.857463	28.26	4970.89	1.12264	25.57	5346.07	1.22656	24.79	2804.87	0.740653
	1267	Hex2HexNAc2deHex3Sul1	Fucα1-2Galβ1-3[Fucα1-2Galβ1-4(Fucα1-3)(6S)GlcNAcβ1-6]GalNAcol	6SGlcNAc	0	H3/y	25.99	8472.43	1.5484	28.6	6950.83	1.73923	29.13	6950.83	1.8091	28.08	6704.79	1.80229	28.48	5773.58	1.60543	27.29	6084.97	1.21579	26.06	8195.27	1.50818	29.95	5330.07	2.13538	30.07	5966.79	2.25376	25.93	7144.15	1.5346	26.11	6309.68	1.74499	29.28	10029.9	2.26519	28.23	7223.16	1.65723	29.54	4114.12	1.08637
	1285	Hex1HexNAc4deHex2	GalNAcα1-2(Fucα1-2)Gal-(Fuc)GlcNAcβ1-3(GlcNAcβ1-6)GalNAcol	0	0	A	nd	0	0	15.5	406.04	0.101599	nd	0	0	14.86	335.15	0.0900905	15.67	473.17	0.131572	nd	0	0	nd	0	0	nd	0	0	nd	0	0	14.44	651.25	0.139892	14.51	713.24	0.197252	14.94	523.65	0.118263	14.77	259.08	0.0594414	nd	0	0
	1323	NeuAc1Hex2HexNAc3Sul1	SGalβ1-4GlcNAcβ1-3Galβ1-4GlcNAcβ1-3(NeuAcα2-6)GalNAcol	SGal	1	0	19.13**	1285.3	0.234898	nd	0	0	nd	0	0	nd	0	0	20.94**	369.2	0.102662	20.30**	1031.8	0.206155	19.39**	1301.1	0.239443	22.20**	708.5	0.283845	22.41	1111.18	0.419711	19.25	2291.99	0.492333	19.33**	1913.9	0.529305	23.33**	1587.5	0.358525	21.77**	643.8	0.147709	22.02**	766.6	0.202428
	1324-5	Hex2HexNAc3deHex2Sul1	Gal(Fuc)GlcNAcβ1-3[Gal(Fuc)(6S)GlcNAcβ1-6]GalNAcol	6SGlcNAc	0	a/x	14.82	6281.12	1.14792	16.52	3863.62	0.96675	16.82	4107.97	1.06919	16.09	3785.37	1.01753	16.38	7373.37	2.05028	16.52	5392.93	1.07752	15	5986.59	1.10172	17.13	3291.43	1.31864	17.46	3911.5	1.47744	14.96	5919.08	1.27145	15.03	4479.18	1.23875	17.02	3054.19	0.689767	16.21	3699.68	0.848827	17.17	4120.05	1.08794
	1324-6	Hex2HexNAc3deHex2sul1	Gal-(Fuc)GlcNAcβ1-3[SGal-(Fuc)GlcNAcβ1-6]GalNAcol	SGal	0	a/x	16.15	12857.5	2.34981	18.08	6555.8	1.64038	18.26	10507	2.73466	17.54	10070.4	2.70699	17.72*	2854.7	0.793794	17.74	11349.3	2.26762	16.33	12787.6	2.35331	18.69	8747.72	3.50459	19.02	8784.04	3.31788	16.3	13162.5	2.82739	16.36	9609.72	2.65765	18.58	7790.87	1.75951	17.76	9131.65	2.0951	18.72	9167.5	2.42077
	1324-7	Hex2HexNAc3deHex2sul1	Gal-GlcNAcβ1-3[Fucα1-2Gal(6S)GlcNAcβ1-6]GalNAcol	6SGlcNAc	0	H	16.67*	2158.4	0.394464	18.49*	2263.3	0.56632	18.68*	2109	0.548912	18.06*	1334.4	0.358696	18.34*	3256.6	0.905549	18.15*	2083	0.416187	16.85*	2212.2	0.407113	19.21*	926.7	0.371262	19.54*	1725	0.651561	16.91*	1440.6	0.309449	16.98*	1723.3	0.476593	19.00*	1137.9	0.256986	18.17*	1736.8	0.398479	19.24*	1542.8	0.407391
	1324-8	Hex2HexNAc3deHex2Sul1	Fucα1-2Gal-GlcNAcβ1-3[Gal-(Fuc)(6S)GlcNAcβ1-6]GalNAcol	6SGlcNAc	0	H3/a/x	17.69	15810.2	2.88943	19.42	14670	3.67071	19.71	12992.5	3.38157	18.99	12952.4	3.48169	19.27	13009.2	3.61741	18.97	15928	3.18244	17.87*	4930.5	0.907365	20.24*	2174.7	0.871247	20.46	12151.8	4.58994	17.73*	5393.4	1.15853	17.90*	2520.7	0.69712	19.94*	4343.7	0.980993	19.21*	2591.3	0.594529	20.19*	5186.4	1.36952
	1324-9	Hex2HexNAc3deHex2sul1	Fucα1-2Gal-GlcNAcβ1-3[3SGal-(Fuc)GlcNAcβ1-6]GalNAcol	3SGal	0	H3/a/x	18.52*	4598.7	0.840447	20.35*	2979.3	0.745477	20.54*	3635.5	0.946216	19.81*	3273.2	0.879858	19.79**	682.6	0.189808	19.69*	3868.8	0.772993	18.59	4485	0.825379	20.86*	2940.2	1.17793	21.29	2050.4	0.77447	18.55*	4762.4	1.02299	18.72*	2098.6	0.580385	20.66*	3402.8	0.768498	19.93*	4464.7	1.02435	21.09*	4240.3	1.11969
	1332	NeuAc1Hex2HexNAc2deHex2	NeuAcα2-3Gaβ1-3[Fucα1-2Galβ1-4(Fucα1-3)GlcNAcβ1-6]GalNAcol	0	1	y	21.77	2693.15	0.492194	23.67	2376.5	0.594645	23.98	2376.5	0.618535	23.14	2118.18	0.569381	23.65	2187.75	0.608338	22.98	1910.78	0.381777	21.96	2762.03	0.508299	24.56	1613.08	0.646246	24.89	1631.78	0.616351	21.92	3321.13	0.713398	22.00*	2836.9	0.784568	24.04	1971.49	0.445247	23.3	2372.55	0.54434	24.48	1455.28	0.384281
	1339-1	NeuGc1Hex2HexNAc3Sul1	3SGal-(NeuGcα2-6)GlcNAcβ1-3Galβ1-4GlcNAcβ1-3GalNAcol	3SGal	1	0	19.03	5519.79	1.00878	nd	0	0	nd	0	0	nd	0	0	nd	0	0	20.2	2594.53	0.518391	19.3	3606.39	0.663687	22.1	1861.39	0.745726	22.21	4142.8	1.5648	19.16	6069.83	1.30383	19.24	6361.89	1.75943	23.23	3655.72	0.825618	21.57	3996.35	0.916893	21.81*	1922.9	0.50776
	1340-1	Hex3HexNAc3deHex1Sul1	Galβ1-3GlcNAcβ1-3[Fucα1-2Galβ1-4(6S)GlcNAcβ1-6]Galβ1-3GalNAcol	6SGlcNAc	0	H2	nd	0	0	19.83	1863.45	0.46627	19.92**	2126.8	0.553545	19.4	2303.61	0.619226	19.59**	2488.5	0.691966	nd	0	0	nd	0	0	nd	0	0	nd	0	0	nd	0	0	nd	0	0	nd	0	0	nd	0	0	nd	0	0
	1348	NeuGc1Hex2HexNAc2deHex2	NeuGcα2-3Galβ1-3[Fucα1-2Galβ1-4(Fucα1-3)GlcNAcβ1-6]GalNAcol	0	1	y	21.47	5114.86	0.934779	23.36	3799.35	0.950669	23.67	3799.35	0.988862	22.83	4023.2	1.08146	23.24	4748.92	1.32051	22.67	4148.45	0.828867	21.54	6147.57	1.13134	24.25	4056.67	1.62522	24.58	2955.92	1.1165	21.51	5726.46	1.23008	21.59	4992.01	1.38058	23.73	4457.21	1.00663	22.89	4787.47	1.0984	24.17	3381.07	0.892804
	1365	Hex1HexNAc4deHex2Sul1	GalNAcα1-3(Fucα1-2)Gal-(Fuc)(6S)GlcNAcβ1-6(GlcNAcβ1-3)GalNAcol	6SGlcNAc	0	b/y	15.13	2754.08	0.503329	17.14	2142.53	0.536101	17.13	2142.53	0.557639	16.5	1902.9	0.511512	16.69	2767.57	0.769566	16.82	2635.53	0.526583	15.31	2950.6	0.543002	17.65	1372.86	0.550007	17.97	1532.03	0.578673	15.17	2186.61	0.469696	15.34	1919.23	0.530779	17.64	1926.2	0.435018	16.72	1907.12	0.437556	17.59	1717.63	0.453557
	1381	Hex2HexNAc4deHex1Sul1	GlcNAcα1-4(Fucα1-2)Galβ1-3GlcNAcβ1-3[Galβ1-4(6S)GlcNAcβ1-6]GalNAcol	6SGlcNAc	0	A	15.95**	1409.6	0.257615	17.66	1841.13	0.460685	17.85**	727.5	0.189347	17.13	1690.45	0.454404	17.52*	2141.2	0.595394	17.44**	1121.8	0.224138	16.03**	2518.2	0.463427	nd	0	0	19.02**	1062.6	0.401362	16.40**	1201	0.257982	16.56*	1370	0.378885	18.06	1596.93	0.360655	17.24	1872.44	0.429599	18.31**	616.7	0.162846
	1404-1	Hex2HexNAc3deHex2Sul2	Gal(Fuc)(6S)GlcNAcβ1-3(Fucα1-2)Galβ1-3(6SGlcNAcβ1-6)GalNAcol	6SGlcNAc/6SGlcNAc	0	a/x	15.75	1376.61	0.251586	18.28*	1086.8	0.271938	18.06*	1086.8	0.282863	17.96*	721.3	0.19389	17.52**	998	0.27751	17.34*	1476.9	0.295087	15.93	1484.4	0.273176	18.69**	1010.4	0.404795	18.81**	1144.5	0.432297	15.89	2144.42	0.460634	15.96	796.77	0.220353	20.15*	1160.5	0.262091	18.49	1289.35	0.295819	18.41	1206.47	0.31858
	1404-2	Hex2HexNAc3deHex2Sul2	SGal-(Fuc)GlcNAcβ1-3[Gal-(Fuc)(6S)GlcNAcβ1-6]GalNAcol	6SGlcNAc/SGal	0	a/x	16.67	6505.98	1.18902	19.21	4167	1.04266	19.2	4167	1.08455	18.89	6018.73	1.61787	nd	0	0	18.26	6474.43	1.2936	16.95	4410.31	0.811634	19.93	2749.27	1.10144	20.06	3715.85	1.40354	16.91	4947.42	1.06273	16.98	3067.29	0.848284	21.18	5317.14	1.20084	19.52	3516.56	0.806814	19.65	4115.52	1.08674
	1404-3	Hex2HexNAc3deHex2Sul2	3SGal-GlcNAcβ1-3[Fucα1-2Gal-(Fuc)(6S)GlcNAcβ1-6]GalNAcol	6SGlcNAc/3SGal	0	b/y	18.31*	2816.2	0.514682	nd	0	0	nd	0	0	nd	0	0	nd	0	0	19.59*	2670.9	0.53365	18.49*	2869.1	0.528003	21.48	3553.77	1.42374	21.6	3647.33	1.37766	18.35	3775.42	0.810982	18.52	6743.33	1.86492	22.62	3352.9	0.757228	20.96	1539.77	0.353274	21.19	3583.18	0.946173
	1404-4	Hex2HexNAc3deHex2Sul2	Fucα1-2Galβ1-3GlcNAcβ1-3[Fucα1-2(S)Gal-(6S)GlcNAcβ1-6]GalNAcol	6SGlcNAc/SGal	0	H3/H	19.03	6092.88	1.11352	21.59	4290.4	1.07354	21.69	4290.4	1.11667	21.37	3723.23	1.00083	nd	0	0	20.2	9158.07	1.8298	19.1	7955.87	1.46413	22.30*	1825.3	0.731267	22.41	4142.2	1.56458	19.06	3167.65	0.680429	19.24*	2195.4	0.607156	23.33	2844.31	0.642367	21.66	3619.72	0.830482	21.991	2484.48	0.656051
	1412	NeuAc1Hex2HexNAc2deHex2Sul1	NeuAcα2-3Galβ1-3[Fucα1-2Galβ1-3(Fucα1-4)(6S)GlcNAcβ1-6]GalNAcol	6SGlcNAc	1	b	16.77**	1847.8	0.337699	19.11**	1692.9	0.423595	19.20**	1182	0.307641	18.89**	1016.9	0.273349	18.45**	971.7	0.270196	18.26**	1082.3	0.216245	17.05**	1247.9	0.229652	19.83	853.07	0.341764	19.95**	849.4	0.320833	16.91**	1371.5	0.294606	17.08**	1353.3	0.374266	20.87**	1319.2	0.297932	19.31**	1043	0.239298	19.55**	917.6	0.242301
	1420-1	Hex3HexNAc3deHex1Sul2	Galβ1-3[3SGal-GlcNAcβ1-3Galβ1-4(Fucα1-3)(6S)GlcNAcβ1-6]GalNAcol	6SGlcNAc/3SGal	0	x	19.94*	3271.5	0.597891	nd	0	0	nd	0	0	nd	0	0	nd	0	0	21.84	2045.69	0.408732	20.21	3507	0.645397	23.43	5639.63	2.2594	23.34	1722.95	0.650787	20.17	6286.35	1.35034	20.35	8004.72	2.21377	24.75	8811.58	1.99003	22.78*	2180.3	0.500232	22.93	4151.3	1.09619
	1470-1	Hex2HexNAc3deHex3Sul1	Fucα1-2Galβ1-3(Fucα1-4)(6S)GlcNAcβ1-3[Gal-(Fuc-)GlcNAcβ1-6]GalNAcol	6SGlcNAc	0	a/b/x/y	15.23	1947.41	0.355904	17.04	1210.43	0.302872	17.13	1261.33	0.328288	16.5	1030.35	0.276965	16.79	2148.15	0.597327	16.82	1614.92	0.322664	15.41	1963.32	0.361312	17.65	771.79	0.309201	17.97	1225.36	0.462839	15.38	2343.67	0.503434	15.44	1427.14	0.394687	17.44	963.65	0.217633	16.72	1081.35	0.248097	17.59	964.92	0.254796
	1470-2	Hex2HexNAc3deHex3Sul1	Fucα1-2Galβ1-4GlcNAcβ1-3[Fucα1-2Galβ1-3(Fucα1-4)(6S)GlcNAcβ1-6]GalNAcol	6SGlcNAc	0	H3/b	18	8882.43	1.62333	19.83	5461.38	1.36654	20.02	4918.13	1.28005	19.3	6109.11	1.64217	19.59	6284.35	1.74746	19.18	7608.55	1.5202	18.08	8860.78	1.63066	20.55	5358.87	2.14692	20.77	4987.71	1.88394	18.04	8154.97	1.75173	18.11	7820.81	2.16291	20.25	6573.06	1.48448	19.41	7628.55	1.75024	20.47	6663.12	1.75946
	1470-3	Hex2HexNAc3deHex3Sul1		1	0	3	19.84*	1701.9	0.311035	21.59*	1520.6	0.380483	21.99	4397.23	1.14447	21.16*	655.5	0.176203	21.57*	2333.1	0.648755	20.92**	1940.9	0.387795	20	5554.5	1.0222	22.4	3927.36	1.57341	22.72	1930.09	0.729027	19.97	6297.45	1.35273	20.05*	1627.9	0.450209	22.00*	1642.7	0.370992	21.26*	1343.5	0.308243	22.42*	1545.1	0.407998
	1470-5	Hex2HexNAc3deHex3Sul1	Fucα1-2Galβ1-4(6S)GlcNAcβ1-3[Fucα1-2Galβ1-3(Fucα1-4)GlcNAcβ1-6]GalNAcol	6SGlcNAc	0	H/b	22.59	9089.51	1.66118	24.3	7668.2	1.91873	24.6	7668.2	1.99581	23.87	7503.4	2.01696	24.37	1900.04	0.528336	24.01	9753.37	1.94874	22.77	9807.9	1.80496	25.19	6028.82	2.41532	25.61	4363.53	1.64818	22.73	11541.3	2.47914	22.71	7754.15	2.14447	24.65	7284.26	1.6451	23.91	9449.12	2.16794	25.2	6824.06	1.80196
	1470-6	Hex2HexNAc3deHex3Sul1		1	0	3	26.09*	3574.9	0.65334	28.8	3176.23	0.794752	29.23	3176.23	0.826682	28.18	2430.85	0.653429	28.69	1578.17	0.438835	27.39*	2260.7	0.451692	26.27	2987.5	0.549793	30.05	1722	0.689882	30.28	1841.23	0.695463	26.24	2818.39	0.605406	26.32*	2895.7	0.80083	29.48	2907.79	0.656703	28.33	2665.05	0.611449	29.64*	1526.6	0.403113
	1485	NeuGc1Hex2HexNAc3deHex1Sul1		1	1	1	16.36	3376.5	0.617081	18.91	2222.23	0.556044	18.89	2222.23	0.578383	18.58	2580.31	0.693604	18.13	1984.56	0.551838	17.95	5093.17	1.01762	16.74	8533.66	1.57046	19.52	2563.28	1.02692	19.75	2184.17	0.824998	16.61	5452.67	1.17126	16.67	2353.1	0.650769	20.66	6989.43	1.57851	19.21	4822.85	1.10652	19.24	4156.38	1.09753
	1486-2	Hex3HexNAc3deHex2Sul1		1	0	2	22.39**	1936.1	0.353837	19.93**	1502.1	0.375854	20.23**	815.2	0.212173	19.50**	1567.3	0.421301	19.79**	1452.9	0.404002	19.28**	2308.7	0.461282	22.57	1690.71	0.311143	18.27**	1230.2	0.492853	18.39**	1606.2	0.606689	22.43	2003.15	0.430288	22.41	964.59	0.266765	24.45**	1518.8	0.34301	23.71**	2466	0.565781	24.90**	1732.2	0.457404
	1527-4	Hex2HexNAc4deHex2Sul1	SGal-(Fuc)GlcNAcβ1-3Galβ1-4(Fucα1-3)GlcNAcβ1-3(GlcNAcβ1-6)GalNAcol	SGal	0	a/x	15.75*	1762.2	0.322055	17.45*	1161.2	0.290554	17.54	1086.37	0.282751	16.92*	985.5	0.264909	17.21	2721.43	0.756736	17.24**	1672.6	0.334188	15.93*	1197.2	0.220322	18.07	1914.9	0.767164	18.29	1745.32	0.659237	15.79	3135.07	0.673431	15.96*	1218.9	0.337097	17.75	1868.33	0.421949	17.04	2191.08	0.502705	18.00*	872	0.23026
	1527-5	Hex2HexNAc4deHex2Sul1		1	0	2	16.77**	904.3	0.165268	18.49**	1465.3	0.366646	18.78**	925	0.240751	18.06*	1416.2	0.380684	18.24	3490.98	0.970722	18.15**	1115.4	0.222859	16.85**	1461.3	0.268924	19.31*	933.1	0.373826	19.54**	673.2	0.254279	16.81**	1088.5	0.233816	16.98**	1059.5	0.293013	19.11*	1039.7	0.234809	18.28*	886.1	0.2033	19..24**	746	0.196988
	1527-5	Hex2HexNAc4deHex2Sul1	Gal-(Fuc)GlcNAcβ1-3Galβ1-4(Fucα1-3)(6S)GlcNAcβ1-3(GlcNAcβ1-6)GalNAcol	6SGlcNAc	0	a/x	17.07	7770.17	1.42006	18.91*	1823.7	0.456324	19.09	4655.78	1.21177	18.48*	1521.1	0.408882	18.65**	393.3	0.109363	18.46**	2254.1	0.450373	17.26	8596.88	1.58209	19.73	5011.3	2.00767	19.85	3820.64	1.44312	17.22	5084.08	1.09209	17.28	4270.07	1.18092	19.42	4540.1	1.02535	18.70*	1354.6	0.310789	19.65	6125.85	1.61759
	1542-2	NeuGc1Hex2HexNAc4Sul1		1	1	0	19.63*	1115.1	0.203793	nd	0	0	nd	0	0	nd	0	0	nd	0	0	20.82	1162.16	0.232202	19.9	1304.48	0.240065	22.6	1230.23	0.492865	22.92	1689.35	0.638096	19.77	3429.85	0.736751	19.95	2480.13	0.6859	23.53*	1804	0.40742	22.07	1360.43	0.312127	22.42	798.25	0.210786
	1550-1	Hex2HexNAc3deHex3Sul2	3SGal-(Fuc)GlcNAcβ1-3[Fucα1-2Gal-(Fuc)(6S)GlcNAcβ1-6]GalNAcol	6SGlcNAc/3SGal	0	a/b/x/y	16.05*	1261.7	0.230585	18.6	1324.23	0.331347	18.68*	1324.23	0.344659	18.27**	706	0.189777	17.82	565.04	0.157118	17.74*	543.6	0.108612	16.43*	974.8	0.179393	19.31	905.29	0.362685	19.43	994.7	0.375715	16.20*	1694.5	0.363988	16.26*	893.4	0.247077	20.56*	1707.3	0.385581	18.9	1239.89	0.284471	19.03	1159.5	0.306177
	1550-2	Hex2HexNAc3deHex3Sul2	Fucα1-2Gal-(Fuc)GlcNAcβ1-3[SGal-(Fuc)(6S)GlcNAcβ1-6]GalNAcol	6SGlcNAc	0	a/b/x/y	23.1	1410.42	0.257765	25.43	1499.99	0.375326	25.74	1499.99	0.390404	25.32	1576.02	0.423645	nd	0	0	24.52	2108.12	0.421206	23.39	1685.51	0.310186	26.23	681.91	0.273193	26.55	1115.26	0.421252	23.35	2534.07	0.544333	23.23	1796.27	0.496773	26.91	1961.48	0.442986	25.47	1371.83	0.314743	26.03	1158.03	0.305789
	1551	NeuGc1Hex2HexNAc3deHex2	NeuGcα2-3Galβ1-3[GalNAcα1-3(Fucα1-2)Gal-(Fuc)GlcNAcβ1-6]GalNAcol	0	1	A	15.75**	2328.5	0.425551	17.45	1636.72	0.409538	17.85	1636.72	0.425991	16.92	1491.13	0.400826	17.31	1700.77	0.472926	17.34**	1788.1	0.357265	15.93**	1386.8	0.255214	18.27	1487.18	0.595807	18.49	1436.34	0.54253	15.89**	3021.6	0.649057	15.96	2355.04	0.651306	17.95	1821.05	0.411271	17.14	1638.85	0.376006	18.1	1477.43	0.39013
	1566-1	Hex3HexNAc3deHex2Sul2		2	0	2	17.59	3918.77	0.716185	19.62	1986.83	0.497142	19.81	3791.35	0.98678	18.99	4653.58	1.25091	19.48**	899.7	0.250176	18.97**	2067.6	0.41311	17.56	3763.97	0.692687	20.86	1196.03	0.479164	20.57	1574.47	0.594704	17.52	6514.54	1.39936	17.38**	3468	0.959104	24.24	3927.34	0.886961	21.36	2679.55	0.614776	19.95	1510.29	0.398807
	1607-2	Hex2HexNAc4deHex2Sul2		2	0	2	17.18*	1515.6	0.276987	19.52**	1735	0.43413	19.61*	719.7	0.187317	19.19**	1585.2	0.426112	17.93**	397.1	0.11042	18.56	1713.79	0.342418	17.46*	1891	0.348003	20.34*	1097.4	0.43965	20.26	1405.37	0.530832	17.42*	2092.5	0.449481	17.49*	930.5	0.257337	21.39	2136.04	0.482409	19.72	1561.39	0.358234	19.95	851.09	0.224738
	1607-3	Hex2HexNAc4deHex2Sul2	Gal-(Fuc)(6S)GlcNAcβ1-3[GalNAcα1-3(Fucα1-2)Gal-(6S)GlcNAcβ1-6]GalNAcol	6SGlcNAc/6SGlcNAc	0	A/a/x	17.80*	2804.2	0.512489	20.66**	2068	0.517452	20.54	2612.66	0.680001	20.33**	1853.6	0.49826	18.55**	403.9	0.112311	19.18	2023.79	0.404357	18.08	2822.64	0.519453	21.17	1765.53	0.707322	21.39	1694.05	0.639871	17.94*	2554.6	0.548743	18.11	2802.34	0.77501	22.31	2206.32	0.498281	20.65	2677.52	0.61431	20.88	2079.04	0.54899
	1616	Hex2HexNAc3deHex4Sul1	Fucα1-2Gal(Fuc)GlcNAcβ1-3[Fucα1-2Gal-(Fuc)(6S)GlcNAcβ1-6]GalNAcol	6SGlcNAc	0	b/y	19.23**	2162.3	0.395177	20.97	1240.72	0.310451	21.17*	1448.9	0.377107	20.44	1197.85	0.32199	20.84	1104.87	0.307226	20.30**	1618.1	0.323299	19.30**	1443.9	0.265722	21.69*	1447.3	0.57983	22.00**	1567.8	0.592184	19.25*	1610.2	0.34588	19.44**	1769.8	0.489453	21.18	2200.42	0.496949	20.55	1769.22	0.405917	21.71*	1485.9	0.392366
	1623-2	Hex3HexNAc4deHex1Sul2	Gal-(6S)GlcNAcβ1-3[SGal-(Fuc)(6S)GlcNAcβ1-6]Galβ1-3(GlcNAcβ1-6)GalNAcol	6SGlcNAc/6SGlcNAc	0	a/x	20.55	6129.94	1.12029	nd	0	0	nd	0	0	nd	0	0	nd	0	0	21.53	1820.24	0.363687	20.72	3137.77	0.577447	23.63	888.8	0.356079	24.16	2238.31	0.845447	20.79	6281.43	1.34929	20.87	4439.71	1.22784	24.64	1908.13	0.430937	23.91	2085.56	0.478496	23.55	2013.13	0.531586
	1647	NeuGc1Hex3HexNAc3deHex1Sul1		1	1	1	18.93	2639.3	0.482352	20.76	3373.34	0.844073	20.96*	3373.34	0.877984	20.54	2600.03	0.698905	19.07*	375.3	0.104358	20.1	1951.98	0.390009	19.1	4701.39	0.865201	22.3	2592.17	1.0385	22.21	3975.61	1.50165	19.25	3601.3	0.77358	19.13	1055.45	0.291893	23.13	4959.8	1.12013	21.66	4165.71	0.95575	21.71	2799.31	0.739185
	1673-1	Hex2HexNAc4deHex3Sul1			0	3	16.97	2467.32	0.450921	18.80**	1796.7	0.449568	18.99**	774.4	0.201554	18.27**	783.3	0.210556	18.65**	860.7	0.239331	18.36**	1445.8	0.288873	17.15	1993.18	0.366807	19.52**	1246.3	0.499303	19.75**	1244.2	0.469955	17.12*	1425.8	0.30627	17.18**	1173.3	0.324486	20.56**	422.8	0.0954863	18.49	2115.86	0.485447	19.44**	907.9	0.23974
	1850	NeuGc1Hex3HexNAc4deHex1Sul1			1	1	19.53	6130.07	1.12032	21.18	3221.4	0.806055	21.17	2146.73	0.558732	20.96	1389.81	0.37359	20.53	1596.37	0.443896	20.71	4974.44	0.993902	19.9	6443.55	1.18581	22.6	3877.59	1.55347	22.72	4991.98	1.88555	19.77	10138.1	2.17772	19.95	7980.94	2.20719	23.43	5939.21	1.34133	22.07	4788.39	1.09861	22.32	4514.91	1.19221
	1914-1	NeuGc1Hex2HexNAc4deHex2Sul2		2	1	2	18.42	6992.72	1.27797	21.38	12260.5	3.0678	21.48	7900.38	2.05624	21.58	9874.87	2.65443	20.53	4153.01	1.15481	19.69	13708.7	2.73902	18.69	7970.59	1.46684	21.89	7042.88	2.82158	22	4387.35	1.65718	18.65	7598.93	1.63229	18.83	5297.1	1.46496	24.14	10376.2	2.3434	21.87	4511.55	1.0351	21.61	4306.9	1.13728
	1930-1	NeuGc1Hex3HexNAc4deHex1Sul2	Not assigned	2	1	1	20.55	10443.3	1.90859	22.42	1730.95	0.433116	22.52	2284.37	0.594556	22.41	2672.28	0.718327	20.53**	224.2	0.0623423	21.74	7269.45	1.45245	20.82	3685.74	0.67829	24.15	2911.2	1.16631	24.27	3724.41	1.40677	20.58	4366.38	0.937923	20.66	8773.83	2.42648	26.4	6849.38	1.54688	24.12	5895.83	1.3527	23.75	3994.65	1.05483
	2019	NeuGc1Hex3HexNAc3deHex3Sul2			1	3	27.41	4204.91	0.768479	31.75	2003.67	0.501356	32.18	2423.49	0.630765	31.84	3079.46	0.827779	30.72	2581.56	0.717843	28.92	2800.53	0.559551	27.89	3365.46	0.619349	33.77	2405.31	0.963636	33.17	1625.36	0.613926	27.67	3324.8	0.714186	27.96	4184.13	1.15716	36.52	7390.84	1.66917	33.22	5959.01	1.36719	32.3	2001.92	0.528626
					32			547173			399650	100		384214			372015			359627	100		500496			543387			249608			264749			465537			361587			442786	100		435858			378702
	[1]	mass of strucutre in negative ion mode; mass with hyphens indicates the isomeric structures; highlighted in green is free glycan (non-reduced)
	[2]	Hex, hexose; HexNAc, N-acetylhexosamine; deHex, fucose; NeuAc, N-acetylneuraminic acid; NeuGc, N-acetyl glycolylneuraminic acid; S, sulphate
	[3]	Structures are given in the text according following rules: the structure is described clockwise and left-to-right where reducing end locates righmost side (as shown in cartoon figure); "+" is used for uncertain location
		The cartoon figure is described as "NeuAcα2-6Galβ1-4GlcNAcβ1-2(Galβ1-4GlcNAcβ1-4)Manα1-3(GlcNAcβ1-4)(Galβ1-4GlcNAcβ1-2Manα1-6)Manβ1-4GlcNAcβ1-4(Fucα1-6)GlcNAcol"
	[4]	Sulfate linkage; Presence (1) and absence (0) of sulfation;
	[5]	Terminal epitope
	[6]	Sample name
	[7]	Retention time (RT) of selected structure on LC;
	[8]	The intensity is area-under-the-curves (AUCs) of each glycan. For comparsion of glycan abundances between samples, the intensity is normalised to total AUC (summed AUCs of all glycans in a sample) and expressed as a percentage.
		*MS/MS is available but the intensity calculated manually; ** MS/MS is not available in this sample. The intensity was calculated manually based on retention time bing similar to the structure in other samples
